# A protease and a lipoprotein jointly modulate the conserved ExoR-ExoS-ChvI signaling pathway critical in *Sinorhizobium meliloti* for symbiosis with legume hosts

**DOI:** 10.1101/2023.05.09.539952

**Authors:** Julian A. Bustamante, Josue S. Ceron, Ivan Thomas Gao, Hector A. Ramirez, Milo V. Aviles, Demsin Bet Adam, Jason R. Brice, Rodrigo Cuellar, Eva Dockery, Miguel Karlo Jabagat, Donna Grace Karp, Joseph Kin-On Lau, Suling Li, Raymondo Lopez-Magaña, Rebecca R. Moore, Bethany Kristi R. Morin, Juliana Nzongo, Yasha Rezaeihaghighi, Joseph Sapienza-Martinez, Tuyet Thi Kim Tran, Zhenzhong Huang, Aaron J. Duthoy, Melanie J. Barnett, Sharon Long, Joseph C. Chen

**Affiliations:** Department of Biology, San Francisco State University, San Francisco, California, United States of America; Department of Biology, Stanford University, Stanford, California, United States of America

## Abstract

*Sinorhizobium meliloti* is a model alpha-proteobacterium for investigating microbe-host interactions, in particular nitrogen-fixing rhizobium-legume symbioses. Successful infection requires complex coordination between compatible host and endosymbiont, including bacterial production of succinoglycan, also known as exopolysaccharide-I (EPS-I). In *S. meliloti* EPS-I production is controlled by the conserved ExoS-ChvI two-component system. Periplasmic ExoR associates with the ExoS histidine kinase and negatively regulates ChvI-dependent expression of *exo* genes, necessary for EPS-I synthesis. We show that two extracytoplasmic proteins, LppA (a lipoprotein) and JspA (a metalloprotease), jointly influence EPS-I synthesis by modulating the ExoR-ExoS-ChvI pathway and expression of genes in the ChvI regulon. Deletions of *jspA* and *lppA* led to lower EPS-I production and competitive disadvantage during host colonization, for both *S. meliloti* with *Medicago sativa* and *S. medicae* with *M. truncatula*. Overexpression of *jspA* reduced steady-state levels of ExoR, suggesting that the JspA protease participates in ExoR degradation. This reduction in ExoR levels is dependent on LppA and can be replicated with ExoR, JspA, and LppA expressed exogenously in *Caulobacter crescentus* and *Escherichia coli*. Akin to signaling pathways that sense extracytoplasmic stress in other bacteria, JspA and LppA may monitor periplasmic conditions during interaction with the plant host to adjust accordingly expression of genes that contribute to efficient symbiosis. The molecular mechanisms underlying host colonization in our model system may have parallels in related alpha-proteobacteria.

**Author summary:** Symbiotic bacteria that live in the roots of legume plants produce biologically accessible nitrogen compounds, offering a more sustainable and environmentally sound alternative to industrial fertilizers generated from fossil fuels. Understanding the multitude of factors that contribute to successful interaction between such bacteria and their plant hosts can help refine strategies for improving agricultural output. In addition, because disease-causing microbes share many genes with these beneficial bacteria, unraveling the cellular mechanisms that facilitate host invasion can reveal ways to prevent and treat infectious diseases. In this report we show that two genes in the model bacterium *Sinorhizobium meliloti* contribute to effective symbiosis by helping the cells adapt to living in host plants. This finding furthers knowledge about genetics factors that regulate interactions between microbes and their hosts.
