## Supplementary material for "A protease and a lipoprotein jointly modulate the conserved ExoR-ExoS-ChvI signaling pathway critical in *Sinorhizobium meliloti* for symbiosis with legume hosts": SI Tables S1 - S9: JspA SI Table S1 orthologs.xlsx

### Sheet: JspA LppA ExoR
Table S1. Orthologs of JspA, LppA, and ExoR in representative bacterial species.
Group	Strain	JpsA E value	LppA E value	ExoR E value		JspA Score	LppA Score	ExoR Score		JspA % Ident	LppA % Ident	ExoR % Ident		JspA Score	JspA Cover	JpsA E value	JspA % Ident	JspA Accession	BBH		LppA Score	LppA Cover	LppA E value	LppA % Ident	LppA Accession	BBH		ExoR Score	ExoR Cover	ExoR E value	ExoR % Ident	ExoR Accession	BBH
Rhizobiales	Sinorhizobium meliloti 2011 (taxid:1286640)	0	1e-102	0		1	1	1		1	1	1		1020	1	0	1	AGG75854.1	YES		288	1	1e-102	1	AGG73595.1	YES		550	1	0	1	AGG74097.1	YES
Rhizobiales	Sinorhizobium meliloti 1021 (taxid:266834)	0	4e-93	0		0.989216	0.913194	1		1	0.9926	1		1009	0.98	0	1	CAC47834.1	YES		263	0.91	4e-93	0.9926	CAC45588.1	YES		550	1	0	1	Q52926.1	YES
Rhizobiales	Rhizobium leguminosarum bv. viciae 3841 (taxid:216596)	0	6e-53	1e-140		0.792157	0.5625	0.716364		0.8234	0.6385	0.7004		808	0.94	0	0.8234	CAK10096.1	YES		162	0.87	6e-53	0.6385	CAK06930.1	YES		394	0.99	1e-140	0.7004	CAK07529.1	YES
Rhizobiales	Agrobacterium tumefaciens str. C58 (taxid:176299)	0	4e-43	1e-143		0.783333	0.475694	0.729091		0.78	0.5	0.7303		799	0.98	0	0.78	AAK88429.2	YES		137	0.97	4e-43	0.5	AAK86781.2	YES		401	0.99	1e-143	0.7303	AAK87488.1	YES
Rhizobiales	Mesorhizobium loti MAFF303099 (taxid:266835)	0	3e-33	1e-70		0.567647	0.395833	0.392727		0.5814	0.4685	0.4776		579	0.97	0	0.5814	BAB50661.1	YES		114	0.93	3e-33	0.4685	BAB54098.1	YES		216	0.97	1e-70	0.4776	BAB48549.1	YES
Rhizobiales	Bartonella quintana str. Toulouse (taxid:283165)	5e-145	/	/		0.413725	/	/		0.4711	/	/		422	0.9	5e-145	0.4711	CAF26670.1	YES		/	/	/	/	/	/		/	/	/	/	/	/
Rhizobiales	Ochrobactrum anthropi ATCC 49188 (taxid:439375)	0	6e-36	1e-94		0.580392	0.413194	0.503636		0.6088	0.4964	0.5249		592	0.96	0	0.6088	ABS13859.1	YES		119	0.91	6e-36	0.4964	ABS15384.1	YES		277	0.97	1e-94	0.5249	ABS15070.1	YES
Rhizobiales	Brucella melitensis 16M (taxid:224914)	0	5e-35	2e-89		0.589216	0.402778	0.478182		0.63	0.5076	0.5057		601	0.95	0	0.63	AAL51463.1	YES		116	0.88	5e-35	0.5076	EEW88770.1	YES		263	0.97	2e-89	0.5057	AAL52275.1	YES
Rhizobiales	Xanthobacter autotrophicus Py2 (taxid:78245)	2e-136	8e-22	5e-42		0.394118	0.2875	0.26		0.4411	0.4762	0.3739		402	0.98	2e-136	0.4411	ABS67475.1	YES		82.8	0.55	8e-22	0.4762	ABS68408.1	YES		143	0.79	5e-42	0.3739	ABS69459.1	YES
Rhizobiales	Rhodopseudomonas palustris BisB18 (taxid:316056)	9e-131	1e-14	2e-39		0.378431	0.223264	0.245455		0.4354	0.3913	0.3659		386	0.95	9e-131	0.4354	ABD86125.1	YES		64.3	0.6	1e-14	0.3913	ABD87391.1	YES		135	0.74	2e-39	0.3659	ABD88046.1	YES
Rhizobiales	Nitrobacter hamburgensis X14 (taxid:323097)	2e-127	1e-19	1e-42		0.369608	0.265972	0.261818		0.455	0.4365	0.3511		377	0.86	2e-127	0.455	ABE61398.1	YES		76.6	0.83	1e-19	0.4365	ABE62257.1	YES		144	0.92	1e-42	0.3511	ABE62568.1	YES
Rhizobiales	Bradyrhizobium japonicum USDA 110 (taxid:224911)	5e-129	1.6	2e-35		0.37451	0.0895833	0.230909		0.4465	0.4545	0.3222		382	0.93	5e-129	0.4465	AND93254.1	YES		25.8	0.2	1.6	0.4545	AND92457.1	NO		127	0.95	2e-35	0.3222	BAC50027.1	YES
Rhizobiales	Parvibaculum lavamentivorans DS-1 (taxid:402881)	4e-115	4e-14	3e-15		0.339216	0.218056	0.128182		0.3931	0.3182	0.3373		346	0.92	4e-115	0.3931	ABS63311.1	YES		62.8	0.9	4e-14	0.3182	ABS62412.1	YES		70.5	0.62	3e-15	0.3373	ABS64618.1	YES
Caulobacterales	Caulobacter crescentus NA1000 (taxid:565050)	6e-17	/	2.6		0.0762745	/	0.0476364		0.3155	/	0.3176		77.8	0.32	6e-17	0.3155	YP_002516294.1	YES		/	/	/	/	/	/		26.2	0.27	2.6	0.3176	YP_002516819.1	NO
Rhodobacterales	Maricaulis maris MCS10 (taxid:394221)	1e-18	/	5e-06		0.0807843	/	0.0790909		0.2609	/	0.3443		82.4	0.39	1e-18	0.2609	ABI66142.1	YES		/	/	/	/	/	/		43.5	0.22	5e-06	0.3443	ABI66876.1	NO
Rhodobacterales	Hyphomonas neptunium ATCC 15444 (taxid:228405)	1e-18	/	0.0004		0.0807843	/	0.07		0.3022	/	0.3115		82.4	0.34	1e-18	0.3022	ABI78405.1	YES		/	/	/	/	/	/		38.5	0.45	0.0004	0.3115	ABI75386.1	NO
Rhodobacterales	Paracoccus denitrificans PD1222 (taxid:318586)	0.001	/	/		0.0373529	/	/		0.2804	/	/		38.1	0.2	0.001	0.2804	ABL70264.1	YES		/	/	/	/	/	/		/	/	/	/	/	/
Rhodobacterales	Rhodobacter sphaeroides 2.4.1 (taxid:272943)	1	/	0.0001		0.0283333	/	0.0714545		0.3158	/	0.2737		28.9	0.14	1	0.3158	ABA80014.1	NO		/	/	/	/	/	/		39.3	0.7	0.0001	0.2737	ABA79209.1	NO
Rhodobacterales	Jannaschia sp. CCS1 (taxid:290400)	4e-08	/	/		0.0501961	/	/		0.2692	/	/		51.2	0.34	4e-08	0.2692	WP_011454137.1	YES		/	/	/	/	/	/		/	/	/	/	/	/
Rhodobacterales	Roseobacter denitrificans OCh 114 (taxid:375451)	4e-10	6.4	/		0.0562745	0.0829861	/		0.2462	0.2951	/		57.4	0.52	4e-10	0.2462	SFF98954.1	YES		23.9	0.37	6.4	0.2951	ABG32591.1	NO		/	/	/	/	/	/
Rhodobacterales	Silicibacter pomeroyi DSS-3 (taxid:246200)	2e-09	/	/		0.0540196	/	/		0.2833	/	/		55.1	0.33	2e-09	0.2833	AAV94244.1	YES		/	/	/	/	/	/		/	/	/	/	/	/
Rhodospirillales	Magnetospirillum magneticum AMB-1 (taxid:342108)	4e-93	1e-10	/		0.282353	0.185764	/		0.3667	0.3529	/		288	0.87	4e-93	0.3667	BAE49104.1	YES		53.5	0.55	1e-10	0.3529	BAE49691.1	YES		/	/	/	/	/	/
Rhodospirillales	Rhodospirillum rubrum ATCC 11170 (taxid:269796)	6e-16	/	0.012		0.0732353	/	0.0581818		0.3035	/	0.3448		74.7	0.38	6e-16	0.3035	ABC23250.1	YES		/	/	/	/	/	/		32	0.21	0.012	0.3448	ABC24289.1	YES
Rhodospirillales	Gluconobacter oxydans 621H (taxid:290633)	/	/	5e-05		/	/	0.0734545		/	/	0.2716		/	/	/	/	/	/		/	/	/	/	/	/		40.4	0.51	5e-05	0.2716	AAW60490.1	NO
Rhodospirillales	Acidiphilium cryptum JF-5 (taxid:349163)	4.8	3.1	1.2		0.0260784	0.084375	0.0496364		0.4167	0.6923	0.3529		26.6	0.04	4.8	0.4167	A5FUT7.1	NO		24.3	0.08	3.1	0.6923	ABQ29969.1	YES		27.3	0.17	1.2	0.3529	ABQ29787.1	YES
Rhodospirillales	Granulibacter bethesdensis CGDNIH1 (taxid:391165)	8e-13	2.8	8e-05		0.064902	0.084375	0.131636		0.2976	0.4737	0.2308		66.2	0.33	8e-13	0.2976	ABI62147.2	NO		24.3	0.12	2.8	0.4737	ABI61232.1	NO		72.4	0.55	8e-05	0.2308	ABI61093.1	NO
Sphingomonadales	Erythrobacter litoralis HTCC2594 (taxid:314225)	2e-79	/	0.48		0.247059	/	0.0510909		0.3755	/	0.2364		252	0.87	2e-79	0.3755	ABC63091.1	YES		/	/	/	/	/	/		28.1	0.2	0.48	0.2364	ABC62304.1	NO
Sphingomonadales	Novosphingobium aromaticivorans DSM 12444 (taxid:279238)	2e-70	/	0.47		0.22549	/	0.0518182		0.3274	/	0.5		230	0.97	2e-70	0.3274	ABD26344.1	YES		/	/	/	/	/	/		28.5	0.1	0.47	0.5	ABD27470.1	YES
Sphingomonadales	Sphingopyxis alaskensis RB2256 (taxid:317655)	3e-73	0.75	3.2		0.232353	0.0909722	0.0441818		0.3623	0.6364	0.3784		237	0.87	3e-73	0.3623	ABF53507.1	YES		26.2	0.13	0.75	0.6364	Q1GTJ0.1	NO		24.3	0.12	3.2	0.3784	ABF53394.1	YES
Sphingomonadales	Zymomonas mobilis subsp. mobilis ZM4 (taxid:264203)	9e-09	/	1e-06		0.052451	/	0.0812727		0.2611	/	0.2692		53.5	0.37	9e-09	0.2611	AAV88816.2	YES		/	/	/	/	/	/		44.7	0.56	1e-06	0.2692	AAV88757.2	NO
Sphingomonadales	Sphingomonas wittichii RW1 (taxid:392499)	2e-67	/	2e-05		0.216667	/	0.0770909		0.3462	/	0.2989		221	0.89	2e-67	0.3462	ABQ66985.1	YES		/	/	/	/	/	/		42.4	0.32	2e-05	0.2989	ABQ70369.1	NO
Rickettsiales	Candidatus Pelagibacter ubique HTCC1062 (taxid:335992)	3e-14	/	/		0.0668627	/	/		0.2663	/	/		68.2	0.31	3e-14	0.2663	AAZ21798.1	YES		/	/	/	/	/	/		/	/	/	/	/	/
Rickettsiales	Orientia tsutsugamushi str. Boryong (taxid:357244)	/	/	/		/	/	/		/	/	/		/	/	/	/	/	/		/	/	/	/	/	/		/	/	/	/	/	/
Rickettsiales	Rickettsia prowazekii str. Madrid E (taxid:272947)	/	2e-11	/		/	0.187153	/		/	0.3474	/		/	/	/	/	/	/		53.9	0.62	2e-11	0.3474	P16624.2	YES		/	/	/	/	/	/
Rickettsiales	Neorickettsia sennetsu str. Miyayama (taxid:222891)	/	/	/		/	/	/		/	/	/		/	/	/	/	/	/		/	/	/	/	/	/		/	/	/	/	/	/
Rickettsiales	Wolbachia endosymbiont strain TRS of Brugia malayi (taxid:292805)	4e-09	/	/		0.0517647	/	/		0.2455	/	/		52.8	0.31	4e-09	0.2455	AAW70900.1	YES		/	/	/	/	/	/		/	/	/	/	/	/
Rickettsiales	Ehrlichia ruminantium str. Gardel (taxid:302409)	2e-10	/	/		0.0566667	/	/		0.2194	/	/		57.8	0.37	2e-10	0.2194	CAI28129.1	YES		/	/	/	/	/	/		/	/	/	/	/	/
Rickettsiales	Anaplasma marginale str. St. Maries (taxid:234826)	4.8	/	1.4		0.0241176	/	0.0461818		0.2979	/	0.3667		24.6	0.09	4.8	0.2979	ABB86342.1	NO		/	/	/	/	/	/		25.4	0.1	1.4	0.3667	AAV86785.1	NO
Epsilon	Nitratiruptor sp. SB155-2 (taxid:387092)	8.1	/	/		0.0241176	/	/		0.3871	/	/		24.6	0.06	8.1	0.3871	BAF70405.1	NO		/	/	/	/	/	/		/	/	/	/	/	/
Epsilon	Campylobacter concisus 13826 (taxid:360104)	2e-14	2.1	0.0007		0.067549	0.084375	0.0658182		0.2796	0.3913	0.25		68.9	0.35	2e-14	0.2796	EAT98162.1	YES		24.3	0.15	2.1	0.3913	EAT98341.4	NO		36.2	0.5	0.0007	0.25	EAT97285.2	NO
Gamma	Pseudomonas putida KT2440 (taxid:160488)	1e-18	/	0.053		0.0842157	/	0.0574545		0.3134	/	0.3469		85.9	0.41	1e-18	0.3134	AAN66856.1	YES		/	/	/	/	/	/		31.6	0.18	0.053	0.3469	AAN66488.1	NO
Gamma	Shewanella oneidensis MR-1 (taxid:211586)	6e-21	/	/		0.0879412	/	/		0.2963	/	/		89.7	0.36	6e-21	0.2963	AAN54207.1	YES		/	/	/	/	/	/		/	/	/	/	/	/
Gamma	Escherichia coli MG1655 (taxid:511145)	2e-16	/	0.0002		0.077451	/	0.0714545		0.3021	/	0.306		79	0.36	2e-16	0.3021	NP_416989.1	YES		/	/	/	/	/	/		39.3	0.5	0.0002	0.306	NP_415177.4	NO
Beta	Dechloromonas aromatica RCB (taxid:159087)	3e-20	/	/		0.0883333	/	/		0.2683	/	/		90.1	0.55	3e-20	0.2683	AAZ45005.1	YES		/	/	/	/	/	/		/	/	/	/	/	/
Beta	Burkholderia cenocepacia AU 1054 (taxid:331271)	2e-13	0.41	9e-05		0.0687255	0.0961806	0.0734545		0.326	0.3947	0.381		70.1	0.33	2e-13	0.326	ABF76927.1	NO		27.7	0.25	0.41	0.3947	ABF78838.1	NO		40.4	0.23	9e-05	0.381	ABF77400.1	NO
Delta	Geobacter metallireducens GS-15 (taxid:269799)	7e-23	/	2e-07		0.0928431	/	0.0869091		0.3137	/	0.3151		94.7	0.38	7e-23	0.3137	ABB31474.2	YES		/	/	/	/	/	/		47.8	0.54	2e-07	0.3151	ABB32983.2	NO
Delta	Sorangium cellulosum 'So ce 56' (taxid:448385)	/	9.6	/		/	0.0854167	/		/	0.3684	/		/	/	/	/	/	/		24.6	0.25	9.6	0.3684	CAN92342.1	NO		/	/	/	/	/	/
Orthologs were identified via protein BLAST using annotated sequences for SMc03872 (JspA), SMc00067 (LppA), and SMc02078 (ExoR) from S. meliloti strain Rm2011.
The annotated sequences of the three proteins were the same between Rm1021 and Rm2011, except for LppA, which contains 148 amino acids and a longer signal peptide in Rm2011. The amino acid sequence of LppA in Rm2011 was the same as the one used for the manuscript in Fig. 1B.
The score, % coverage, E-value, % identity, and accession number of each hit (if present) are listed. BBH indicates if the entry is a best bidirectional hit.
The E-value, score, and %identity were color-coded across the collection to visualize the ranges of values in gradients: red indicate stronger homology, while blue indicates weaker homology, and yellow and green (for E-values) indicate intermediate or weak homology, respectively.
