## Supplementary material for "A protease and a lipoprotein jointly modulate the conserved ExoR-ExoS-ChvI signaling pathway critical in *Sinorhizobium meliloti* for symbiosis with legume hosts": SI Tables S1 - S9: JspA SI Table S2 nodule counts.xlsx

### Sheet: Rm1021
Table S2A. Number of pink and white nodules on individual M. sativa seedlings inoculated with Rm1021 or derivatives, 14, 21, or 28 days post-inoculation.
After inoculation, plants first form pale, white root nodules, which later develop a pink hue, indicative of leghemoglobin synthesis and nitrogen fixation.
Variations in the number of nodules per plant seen here are typical.
	Nodules counts in alfalfa
	Rm1021	Nodule count 14 dpi			Nodule count 21 dpi			Nodule count 28 dpi
	Plant #	White	Pink	Total	White	Pink	Total	White	Pink	Total
	1	2	5	7	3	5	8	3	6	9
	2	3	1	4	3	1	4	2	2	4
	3	5	3	8	4	2	6	4	2	6
	4	0	0	0	0	0	0	1	0	1
	5	3	0	3	4	0	4	1	3	4
	6	0	4	4	0	6	6	0	7	7
	7	0	2	2	0	2	2	0	4	4
	8	0	4	4	0	4	4	0	4	4
	9	0	6	6	0	6	6	0	9	9
	10	0	0	0	1	0	1	1	0	1
	11	1	1	2	3	0	3	0	3	3
	12	3	0	3	3	0	3	3	0	3
	13	1	0	1	4	2	6	1	2	3
	14	0	3	3	0	4	4	0	5	5
	15	1	0	1	0	2	2	0	2	2
	Sum	19	29	48	25	34	59	16	49	65
	Average	1.26667	1.93333	3.2	1.66667	2.26667	3.93333	1.06667	3.26667	4.33333
	Rm1021 (SpR)	Nodule count 14 dpi			Nodule count 21 dpi			Nodule count 28 dpi				Figure: Pink and white bars represent the average number of pink and white nodules per plant, respectively.
	Plant #	White	Pink	Total	White	Pink	Total	White	Pink	Total		Pink triangles and white circles indicate the number of pink and white nodules on individual plants.
	1	0	5	5	3	5	8	3	6	9		Root nodules on M. sativa were counted 14, 21, and 28 days post-inoculation with the indicated S. meliloti strains.
	2	0	0	0	3	1	4	2	2	4
	3	0	0	0	4	2	6	4	2	6
	4	0	2	2	0	0	0	1	0	1
	5	0	0	0	4	0	4	1	3	4
	6	0	4	4	0	6	6	0	7	7
	7	0	1	1	0	2	2	0	4	4
	8	0	0	0	0	4	4	0	4	4
	9	0	4	4	0	6	6	0	9	9
	10	2	0	2	1	0	1	1	0	1
	11	1	0	1	3	0	3	0	3	3
	12	0	1	1	3	0	3	3	0	3
	Sum	3	17	20	21	26	47	15	40	55
	Average	0.25	1.41667	1.66667	1.75	2.16667	3.91667	1.25	3.33333	4.58333
	Strain: JOE2612
	ΔlppA	Nodule count 14 dpi			Nodule count 21 dpi			Nodule count 28 dpi
	Plant #	White	Pink	Total	White	Pink	Total	White	Pink	Total
	1	0	0	0	0	0	0	0	0	0
	2	3	2	5	1	4	5	1	4	5
	3	3	0	3	0	3	3	0	4	4
	4	2	1	3	3	2	5	1	4	5
	5	4	4	8	5	5	10	4	8	12
	6	0	0	0	1	1	2	2	3	5
	7	1	9	10	1	9	10	1	9	10
	8	2	3	5	1	4	5	2	5	7
	9	1	1	2	2	2	4	1	5	6
	10	2	0	2	1	4	5	1	4	5
	11	0	0	0	2	0	2	3	2	5
	12	0	0	0	1	2	3	1	2	3
	13	0	0	0	0	0	0	2	2	4
	14	0	0	0	1	0	1	5	0	5
	Sum	18	20	38	19	36	55	24	52	76
	Average	1.28571	1.42857	2.71429	1.35714	2.57143	3.92857	1.71429	3.71429	5.42857
	Strains: JOE3366 (#1 - 12), JOE4041 (#13, 14)
	ΔjspA	Nodule count 14 dpi			Nodule count 21 dpi			Nodule count 28 dpi
	Plant #	White	Pink	Total	White	Pink	Total	White	Pink	Total
	1	2	1	3	2	2	4	2	3	5
	2	1	0	1	2	0	2	1	1	2
	3	0	0	0	2	0	2	4	1	5
	4	1	1	2	4	0	4	2	2	4
	5	2	0	2	1	1	2	1	1	2
	6	2	0	2	4	2	6	0	7	7
	7	0	2	2	1	3	4	1	4	5
	8	1	0	1	1	0	1	4	0	4
	9	0	5	5	0	5	5	0	7	7
	10	1	0	1	3	1	4	0	4	4
	11	0	0	0	5	0	5	3	1	4
	12	0	0	0	0	0	0	1	0	1
	13	0	0	0	0	0	0	0	0	0
	14	0	2	2	0	3	3	0	3	3
	Sum	10	11	21	25	17	42	19	34	53
	Average	0.714286	0.785714	1.5	1.78571	1.21429	3	1.35714	2.42857	3.78571
	Strains: JOE3249 (#1 - 12), JOE4044 (#13, 14)

### Sheet: WSM419
Table S2B. Number of pink and white nodules on individual M. truncatula seedlings inoculated with WSM419 or derivatives, 14, 21, or 28 days post-inoculation.
After inoculation, plants first form pale, white root nodules, which later develop a pink hue, indicative of leghemoglobin synthesis and nitrogen fixation.
Variations in the number of nodules per plant seen here are typical.
	Nodules counts in M. truncatula cv. Jemalong
	WSM419	Nodule count 14 dpi			Nodule count 21 dpi			Nodule count 28 dpi
	Plant #	White	Pink	Total	White	Pink	Total	White	Pink	Total
	1	0	1	1	1	1	2	0	2	2
	2	2	2	4	0	4	4	0	4	4
	3	0	0	0	0	1	1	0	1	1
	4	0	1	1	0	1	1	0	3	3
	5	0	4	4	0	4	4	0	4	4
	6	2	3	5	0	5	5	0	5	5
	7	0	1	1	0	2	2	0	2	2
	8	4	2	6	0	7	7	0	7	7
	9	0	2	2	0	2	2	0	2	2
	10	0	1	1	0	1	1	0	1	1
	Sum	8	17	25	1	28	29	0	31	31
	Average	0.8	1.7	2.5	0.1	2.8	2.9	0	3.1	3.1
	WSM419 (SpR)	Nodule count 14 dpi			Nodule count 21 dpi			Nodule count 28 dpi
	Plant #	White	Pink	Total	White	Pink	Total	White	Pink	Total
	1	0	2	2	0	2	2	0	2	2
	2	0	0	0	0	2	2	0	2	2
	3	0	1	1	0	2	2	0	2	2
	4	0	3	3	0	3	3	0	3	3
	5	0	1	1	0	2	2	0	2	2		Figure: Pink and white bars represent the average number of pink and white nodules per plant, respectively.
	6	0	1	1	0	1	1	0	1	1		Pink triangles and white circles indicate the number of pink and white nodules on individual plants.
	7	1	1	2	2	1	3	0	3	3		Root nodules on M. truncatula were counted 14, 21, and 28 days post-inoculation with the indicated S. medicae strains.
	8	0	1	1	0	1	1	0	1	1
	Sum	1	10	11	2	14	16	0	16	16
	Average	0.125	1.25	1.375	0.25	1.75	2	0	2	2
	Strain: JOE5239
	WSM419 (NmR)	Nodule count 14 dpi			Nodule count 21 dpi			Nodule count 28 dpi
	Plant #	White	Pink	Total	White	Pink	Total	White	Pink	Total
	1	0	1	1	1	1	2	0	2	2
	2	0	1	1	0	1	1	0	2	2
	3	0	1	1	0	1	1	0	1	1
	4	0	1	1	0	1	1	0	1	1
	5	0	5	5	0	5	5	0	5	5
	6	0	2	2	0	3	3	0	3	3
	7	0	2	2	0	3	3	0	3	3
	8	0	1	1	2	1	3	0	2	2
	Sum	0	14	14	3	16	19	0	19	19
	Average	0	1.75	1.75	0.375	2	2.375	0	2.375	2.375
	Strain: JOE5202
	ΔlppA	Nodule count 14 dpi			Nodule count 21 dpi			Nodule count 28 dpi
	Plant #	White	Pink	Total	White	Pink	Total	White	Pink	Total
	1	3	1	4	0	4	4	0	4	4
	2	3	2	5	0	6	6	0	3	3
	3	2	0	2	0	2	2	0	2	2
	4	0	3	3	0	7	7	0	6	6
	5	1	0	1	0	3	3	0	3	3
	6	0	1	1	1	5	6	0	5	5
	7	1	4	5	0	5	5	0	5	5
	8	0	2	2	0	3	3	0	3	3
	9	3	0	3	0	3	3	0	3	3
	10	0	2	2	1	3	4	2	4	6
	Sum	13	15	28	2	41	43	2	38	40
	Average	1.3	1.5	2.8	0.2	4.1	4.3	0.2	3.8	4
	Strain: JOE4969
	ΔjspA	Nodule count 14 dpi			Nodule count 21 dpi			Nodule count 28 dpi
	Plant #	White	Pink	Total	White	Pink	Total	White	Pink	Total
	1	0	1	1	0	5	5	0	4	4
	2	3	0	3	1	3	4	0	4	4
	3	0	1	1	0	2	2	0	2	2
	4	0	1	1	0	2	2	1	2	3
	5	0	0	0	2	1	3	3	2	5
	6	0	0	0	0	1	1	0	1	1
	7	1	1	2	0	2	2	0	2	2
	8	1	1	2	0	4	4	1	4	5
	9	0	2	2	0	4	4	1	4	5
	10	9	0	9	2	10	12	0	12	12
	Sum	14	7	21	5	34	39	6	37	43
	Average	1.4	0.7	2.1	0.5	3.4	3.9	0.6	3.7	4.3
	Strain: JOE4956
