## Supplementary material for "A protease and a lipoprotein jointly modulate the conserved ExoR-ExoS-ChvI signaling pathway critical in *Sinorhizobium meliloti* for symbiosis with legume hosts": SI Tables S1 - S9: JspA SI Table S5 transcriptome overlap statistics.xlsx

### Sheet: Summary
Table S5. Hypergeometric probability tests for overlaps between JspA, ExoRS, and RpoH1 transcriptomes and ChvI regulon.
Input data, scores, and p-values for each comparison are shown. Genes used for each transcriptome are listed in other, separate tabs.
Used 6204 for number of protein-coding genes in genome
	NUMBER OVERLAPPING WITH GENE SET IN FIRST COLUMN AND SCORES
	ExoRS up-regulated (n = 313)	ExoRS down-regulated (n = 183)	ExoRS ALL (n = 496)	ChvI positively regulated (n = 66)	ChvI negatively regulated (n = 23)	ChvI ALL (n = 89)	RpoH1 mutant, decreased in heat shock (n = 283)	RpoH1 mutant, increased in heat shock (n = 311)	RpoH1 mutant, ALL in heat shock (n = 594)	JspA vs E148A UP (n = 88)	JspA vs E148A DOWN (n = 67)	JspA vs E148A ALL (n = 155)
JspA vs vector with E148A critereon UP, n = 80 (without E148A, n = 106)	68			48			1	3		80
JspA vs vector with E148A critereon DOWN, n = 61 (without E148A, n = 92)		48			9		2	0			61
JspA vs vector with E148A critereon ALL, n = 141 (without E148A, n = 198)			117			57			6			141
JspA vs vector, Representation factor	16.8	26.7	10.4	56.4	39.8	28.2	0.3 / 0.7	0.7 / 0	0.4	53.2	61.4	28.5
JspA vs vector, p-value	1.278e-78	2.378e-64	7.104e-109	1.821e-83	3.416e-13	4.851e-76	0.114 / 0.468	0.425 / 0.043	0.014	1.136e-149	8.734e-116	1.054e-221
ExoRS UP-regulated, n = 313				54			12	22
ExoRS DOWN-regulated, n = 183					17		10	17
ExoRS ALL, n = 496						71			61
ExoRS, Representation factor				16.2	25.1	10	0.8 / 1.2	1.4 / 1.9	1.3
ExoRS, p-value				2.594e-60	3.945e-22	8.066e-63	0.321 / 0.324	0.066 / 0.01	0.022
ChvI (Chen & Ratib group 1+2) POSITIVELY regulated, n = 66							0	7
ChvI (Chen & Ratib group 1+2) NEGATIVELY regulated, n = 23							2	1
ChvI ALL, n = 89									10
ChvI, Representation factor							0 / 1.9	2.1 / 0.9	1.2
ChvI, p-value							0.045 / 0.283	0.046 / 0.322	0.346
1 Genes in the data set of JspA vs vector, E148A (n = 141) included those that changed expression significantly in the JspA overexpression strain when compared to both the vector-carrying strain and to the E148A mutant.
The E148A criterion was removed when the JspA vs vector set (n = 198) was compared against the JspA vs E148A set (n = 155) to determine the significance of the overlap between the two sets.
2 When the overlaps of RpoH1-regulated genes with other data sets were assessed, each subset of directional changes was compared against both subsets of the other group because there is no basis for matching the directionality of change.
For example, genes that decreased in the RpoH1 mutant during heat shock was compared against genes up-regulated by JspA overexpression as well as those down-regulated.
3 In the Wells et al. (2007) study of the ExoRS transcriptome, which compared exoR95::Tn5, exoS96::Tn5, and a wild-type neomycin-resistant strain (DW386), two biological replicates for each strain were analyzed.
This lower number of replicates may be a contributing factor for why so many genes showed significant changes in that analysis.
REFERENCES
exoR95::Tn5 and exoS96::Tn5 mutant transcriptomes
D. H. Wells, E. J. Chen, R. F. Fisher, and S. R. Long. (2007) ExoR is genetically coupled to the ExoS–ChvI two-component system and located in the periplasm of Sinorhizobium meliloti. Mol. Microbiol. 64:647-664.
ChvI regulon
E. J. Chen, R. F. Fisher, V. M. Perovich, E. A. Sabio, and S. R. Long. (2009) Identification of direct transcriptional target genes of ExoS/ChvI two-component signaling in Sinorhizobium meliloti. J. Bacteriol. 191: 6833-6842.
N. R. Ratib, E. Y. Sabio, C. Mendoza, M. J. Barnett, S. B. Clover, J. A. Ortega, F. M. Dela Cruz, D. Balderas, H. White, S. R. Long, and E. J. Chen. (2018) Genome-wide identification of genes directly regulated by ChvI and a consensus sequence for ChvI binding in Sinorhizobium meliloti. Mol. Microbiol. 110:596-615.
RpoH1 heat shock transcriptome
M. J. Barnett, A. N. Bittner, C. J. Toman, V. Oke, and S. R. Long. (2012) Dual RpoH sigma factors and transcriptional plasticity in a symbiotic bacterium. J. Bacteriol. 194:4983-4994.

### Sheet: JspA-reg
JspA vs vector, with E148A UP	JspA vs vector, with E148A DOWN	JspA vs vector UP (w/o E148A)	JspA vs vector DOWN (w/o E148A)	JspA vs E148A UP	JspA vs E148A DOWN
GeneID	GeneID	GeneID	GeneID	GeneID	GeneID
SMa0748	SMb20651	SMa0093	SMa1750	SMa0748	SMa1223
SMa1587	SMb20652	SMa0748	SMa2209	SMa1587	SMb20464
SMa1705	SMb21504	SMa1037	SMb20347	SMa1705	SMb20650
SMa2061	SMb21506	SMa1038	SMb20349	SMa2061	SMb20651
SMa2259	SMc00158	SMa1191	SMb20350	SMa2259	SMb20652
SMa2333	SMc00159	SMa1587	SMb20651	SMa2333	SMb21504
SMa2379	SMc00638	SMa1705	SMb20652	SMa2379	SMb21506
SMb20359	SMc00765	SMa2061	SMb20976	SMb20359	SMc00158
SMb20360	SMc00887	SMa2259	SMb21353	SMb20360	SMc00159
SMb20600	SMc00888	SMa2331	SMb21504	SMb20600	SMc00638
SMb20748	SMc00975	SMa2333	SMb21506	SMb20748	SMc00765
SMb20770	SMc00986	SMa2379	SMc00033	SMb20770	SMc00887
SMb20771	SMc01104	SMb20359	SMc00158	SMb20771	SMc00888
SMb20809	SMc01468	SMb20360	SMc00159	SMb20809	SMc00975
SMb20935	SMc01469	SMb20600	SMc00638	SMb20838	SMc00986
SMb20943	SMc01768	SMb20748	SMc00765	SMb20935	SMc01104
SMb20944	SMc02869	SMb20770	SMc00849	SMb20943	SMc01468
SMb20945	SMc02870	SMb20771	SMc00887	SMb20944	SMc01469
SMb20946	SMc02871	SMb20809	SMc00888	SMb20945	SMc01768
SMb20948	SMc02872	SMb20935	SMc00975	SMb20946	SMc02392
SMb20949	SMc02874	SMb20943	SMc00986	SMb20948	SMc02869
SMb20950	SMc03004	SMb20944	SMc00991	SMb20949	SMc02870
SMb20954	SMc03005	SMb20945	SMc00998	SMb20950	SMc02871
SMb20955	SMc03006	SMb20946	SMc01104	SMb20954	SMc02872
SMb20956	SMc03007	SMb20948	SMc01468	SMb20955	SMc02874
SMb20957	SMc03008	SMb20949	SMc01469	SMb20956	SMc02878
SMb20958	SMc03009	SMb20950	SMc01638	SMb20957	SMc03004
SMb20959	SMc03010	SMb20954	SMc01719	SMb20958	SMc03005
SMb20960	SMc03011	SMb20955	SMc01768	SMb20959	SMc03006
SMb20961	SMc03012	SMb20956	SMc02061	SMb20960	SMc03007
SMb20998	SMc03013	SMb20957	SMc02252	SMb20961	SMc03008
SMb21025	SMc03017	SMb20958	SMc02820	SMb20998	SMc03009
SMb21026	SMc03019	SMb20959	SMc02821	SMb20999	SMc03010
SMb21188	SMc03020	SMb20960	SMc02869	SMb21025	SMc03011
SMb21189	SMc03021	SMb20961	SMc02870	SMb21026	SMc03012
SMb21190	SMc03022	SMb20998	SMc02871	SMb21188	SMc03013
SMb21191	SMc03023	SMb21025	SMc02872	SMb21189	SMc03017
SMb21440	SMc03024	SMb21026	SMc02874	SMb21190	SMc03019
SMb21467	SMc03026	SMb21188	SMc03004	SMb21191	SMc03020
SMb21491	SMc03027	SMb21189	SMc03005	SMb21440	SMc03021
SMb21673	SMc03028	SMb21190	SMc03006	SMb21467	SMc03022
SMb21690	SMc03029	SMb21191	SMc03007	SMb21491	SMc03023
SMc00062	SMc03030	SMb21269	SMc03008	SMb21639	SMc03024
SMc00063	SMc03031	SMb21440	SMc03009	SMb21673	SMc03026
SMc00070	SMc03035	SMb21467	SMc03010	SMb21690	SMc03027
SMc00084	SMc03038	SMb21491	SMc03011	SMc00062	SMc03028
SMc00096	SMc03040	SMb21673	SMc03012	SMc00063	SMc03029
SMc00168	SMc03041	SMb21690	SMc03013	SMc00070	SMc03030
SMc00353	SMc03044	SMc00062	SMc03017	SMc00084	SMc03031
SMc00404	SMc03046	SMc00063	SMc03019	SMc00096	SMc03035
SMc00470	SMc03047	SMc00070	SMc03020	SMc00168	SMc03038
SMc00801	SMc03048	SMc00084	SMc03021	SMc00198	SMc03040
SMc01225	SMc03052	SMc00096	SMc03022	SMc00353	SMc03041
SMc01556	SMc03057	SMc00141	SMc03023	SMc00404	SMc03044
SMc01580	SMc03062	SMc00168	SMc03024	SMc00470	SMc03046
SMc01581	SMc03071	SMc00353	SMc03026	SMc00801	SMc03047
SMc01583	SMc03072	SMc00404	SMc03027	SMc01225	SMc03048
SMc01765	SMc04059	SMc00458	SMc03028	SMc01556	SMc03052
SMc01774	SMc04113	SMc00470	SMc03029	SMc01580	SMc03057
SMc01855	SMc04114	SMc00483	SMc03030	SMc01581	SMc03062
SMc02266	SMc04280	SMc00575	SMc03031	SMc01583	SMc03071
SMc02278		SMc00712	SMc03033	SMc01765	SMc03072
SMc02317		SMc00801	SMc03035	SMc01774	SMc04059
SMc02401		SMc01225	SMc03038	SMc01855	SMc04113
SMc02560		SMc01404	SMc03039	SMc01981	SMc04114
SMc02562		SMc01556	SMc03040	SMc02242	SMc04227
SMc02727		SMc01557	SMc03041	SMc02266	SMc04280
SMc02832		SMc01580	SMc03042	SMc02278
SMc02854		SMc01581	SMc03043	SMc02317
SMc02941		SMc01583	SMc03044	SMc02401
SMc02985		SMc01765	SMc03046	SMc02560
SMc03108		SMc01774	SMc03047	SMc02562
SMc03925		SMc01855	SMc03048	SMc02727
SMc03983		SMc02156	SMc03049	SMc02832
SMc04173		SMc02266	SMc03050	SMc02854
SMc04236		SMc02278	SMc03051	SMc02941
SMc04267		SMc02317	SMc03052	SMc02985
SMc04276		SMc02401	SMc03057	SMc03108
SMc04296		SMc02403	SMc03061	SMc03835
SMc04381		SMc02432	SMc03062	SMc03925
		SMc02560	SMc03063	SMc03983
		SMc02562	SMc03065	SMc04173
		SMc02703	SMc03071	SMc04236
		SMc02704	SMc03072	SMc04267
		SMc02705	SMc03121	SMc04276
		SMc02727	SMc04059	SMc04296
		SMc02832	SMc04110	SMc04336
		SMc02833	SMc04113	SMc04381
		SMc02854	SMc04114
		SMc02941	SMc04117
		SMc02985	SMc04212
		SMc02986	SMc04280
		SMc03108
		SMc03872
		SMc03925
		SMc03926
		SMc03983
		SMc03999
		SMc04173
		SMc04225
		SMc04236
		SMc04267
		SMc04276
		SMc04296
		SMc04381
		SMc04452

### Sheet: ExoRS
Nonredundant gene set for exoR95::Tn5 and exoS96::Tn5 vs WT neomycin-resistant strain (DW386) from Wells et al. 2007
Notet that two biological replicates for each strain were used in this experiment.
Gene ID – UP	GeneID – DOWN
SMa0002	SMa0444
SMa0005	SMa0952
SMa0007	SMa0953
SMa0101	SMb20476
SMa0104	SMb20557
SMa0142	SMb20614
SMa0172	SMb20650
SMa0196	SMb20728
SMa0197	SMb20774
SMa0198	SMb20876
SMa0203	SMb20902
SMa0312	SMb20903
SMa0616	SMb20904
SMa0617	SMb20938
SMa0748	SMb21165
SMa0772	SMb21170
SMa0943	SMb21171
SMa1036	SMb21172
SMa1037	SMb21173
SMa1038	SMb21174
SMa1041	SMb21175
SMa1043	SMb21177
SMa1077	SMb21308
SMa1078	SMb21314
SMa1089	SMb21315
SMa1191	SMb21316
SMa1389	SMb21318
SMa1391	SMb21502
SMa1450	SMb21506
SMa1452	SMc00005
SMa1587	SMc00091
SMa1705	SMc00093
SMa1750	SMc00097
SMa2041	SMc00158
SMa2061	SMc00159
SMa2259	SMc00185
SMa2379	SMc00186
SMb20014	SMc00291
SMb20015	SMc00413
SMb20016	SMc00551
SMb20017	SMc00552
SMb20019	SMc00578
SMb20020	SMc00593
SMb20072	SMc00610
SMb20170	SMc00618
SMb20204	SMc00620
SMb20300	SMc00638
SMb20325	SMc00640
SMb20326	SMc00641
SMb20327	SMc00765
SMb20328	SMc00777
SMb20329	SMc00786
SMb20330	SMc00787
SMb20334	SMc00788
SMb20359	SMc00789
SMb20360	SMc00790
SMb20488	SMc00791
SMb20611	SMc00821
SMb20654	SMc00887
SMb20664	SMc00888
SMb20712	SMc00975
SMb20748	SMc00978
SMb20755	SMc00986
SMb20756	SMc00991
SMb20770	SMc01104
SMb20771	SMc01127
SMb20809	SMc01211
SMb20810	SMc01467
SMb20944	SMc01468
SMb20945	SMc01469
SMb20946	SMc01542
SMb20948	SMc01713
SMb20949	SMc01714
SMb20950	SMc01834
SMb20954	SMc01847
SMb20955	SMc01848
SMb20956	SMc01907
SMb20957	SMc02047
SMb20958	SMc02048
SMb20959	SMc02049
SMb20960	SMc02051
SMb20961	SMc02054
SMb20998	SMc02061
SMb21025	SMc02111
SMb21026	SMc02124
SMb21178	SMc02147
SMb21181	SMc02240
SMb21182	SMc02303
SMb21188	SMc02373
SMb21189	SMc02374
SMb21190	SMc02521
SMb21191	SMc02545
SMb21215	SMc02582
SMb21269	SMc02634
SMb21440	SMc02636
SMb21456	SMc02651
SMb21465	SMc02656
SMb21467	SMc02820
SMb21487	SMc02855
SMb21488	SMc02900
SMb21489	SMc02989
SMb21490	SMc03004
SMb21491	SMc03005
SMb21494	SMc03006
SMb21630	SMc03007
SMb21631	SMc03008
SMb21638	SMc03009
SMb21639	SMc03010
SMb21640	SMc03011
SMb21690	SMc03012
SMc00014	SMc03013
SMc00062	SMc03014
SMc00063	SMc03015
SMc00070	SMc03017
SMc00078	SMc03018
SMc00084	SMc03019
SMc00085	SMc03020
SMc00096	SMc03021
SMc00168	SMc03022
SMc00170	SMc03023
SMc00191	SMc03024
SMc00239	SMc03025
SMc00248	SMc03026
SMc00279	SMc03027
SMc00316	SMc03028
SMc00399	SMc03029
SMc00432	SMc03030
SMc00433	SMc03031
SMc00463	SMc03032
SMc00470	SMc03033
SMc00529	SMc03034
SMc00604	SMc03035
SMc00712	SMc03036
SMc00715	SMc03037
SMc00764	SMc03038
SMc00774	SMc03039
SMc00781	SMc03040
SMc00801	SMc03041
SMc00830	SMc03042
SMc00893	SMc03043
SMc00926	SMc03044
SMc00968	SMc03045
SMc00981	SMc03046
SMc00982	SMc03047
SMc01016	SMc03048
SMc01021	SMc03049
SMc01022	SMc03050
SMc01163	SMc03051
SMc01164	SMc03052
SMc01166	SMc03053
SMc01175	SMc03054
SMc01256	SMc03055
SMc01265	SMc03056
SMc01266	SMc03057
SMc01267	SMc03071
SMc01366	SMc03072
SMc01409	SMc03090
SMc01471	SMc03112
SMc01488	SMc03124
SMc01489	SMc03125
SMc01496	SMc03126
SMc01497	SMc03127
SMc01498	SMc03128
SMc01499	SMc03129
SMc01500	SMc03130
SMc01501	SMc03151
SMc01520	SMc03167
SMc01556	SMc03168
SMc01557	SMc03242
SMc01559	SMc03243
SMc01560	SMc03746
SMc01580	SMc03785
SMc01581	SMc03882
SMc01583	SMc03998
SMc01637	SMc04059
SMc01638	SMc04109
SMc01641	SMc04110
SMc01642	SMc04112
SMc01643	SMc04263
SMc01644	SMc04300
SMc01645	SMc04316
SMc01649	SMc04317
SMc01650	SMc04318
SMc01729
SMc01765
SMc01766
SMc01774
SMc01788
SMc01800
SMc01855
SMc01875
SMc01981
SMc01987
SMc02078
SMc02122
SMc02156
SMc02253
SMc02254
SMc02255
SMc02266
SMc02278
SMc02317
SMc02351
SMc02377
SMc02379
SMc02401
SMc02432
SMc02503
SMc02514
SMc02515
SMc02516
SMc02517
SMc02519
SMc02520
SMc02552
SMc02560
SMc02562
SMc02584
SMc02585
SMc02699
SMc02703
SMc02727
SMc02737
SMc02739
SMc02772
SMc02773
SMc02774
SMc02775
SMc02776
SMc02794
SMc02817
SMc02818
SMc02832
SMc02833
SMc02842
SMc02854
SMc02856
SMc03059
SMc03060
SMc03061
SMc03062
SMc03063
SMc03064
SMc03065
SMc03101
SMc03104
SMc03108
SMc03131
SMc03132
SMc03133
SMc03134
SMc03135
SMc03187
SMc03190
SMc03191
SMc03201
SMc03203
SMc03205
SMc03298
SMc03813
SMc03885
SMc03923
SMc03924
SMc03925
SMc03926
SMc03929
SMc03930
SMc03931
SMc03932
SMc03933
SMc03938
SMc03939
SMc03941
SMc03950
SMc03983
SMc03999
SMc04019
SMc04047
SMc04048
SMc04049
SMc04050
SMc04051
SMc04154
SMc04169
SMc04172
SMc04173
SMc04236
SMc04267
SMc04276
SMc04291
SMc04292
SMc04310
SMc04325
SMc04329
SMc04330
SMc04331
SMc04333
SMc04337
SMc04339
SMc04340
SMc04342
SMc04345
SMc04347
SMc04383
SMc04384
SMc04385
SMc04386
SMc04388
SMc04439
SMc04444
SMc04451
SMc04455
SMc04457

### Sheet: ChvI regulon
Nonredundant gene set for ChvI-regulated genes from Chen et al. 2009 (Decreased in ChvI K214T vs WT and increased in ChvI D52E vs WT) and Ratib et al. 2018 (Group 1 and Group 2 direct targets)
GeneID – positively regulated	GeneID – negatively regulated
SMa1587	SMb20902
SMa1705	SMb21285
SMa5027	SMc00157
SMb20072	SMc00158
SMb20300	SMc00159
SMb20329	SMc00622
SMb20809	SMc01468
SMb20829	SMc01469
SMb20943	SMc02426
SMb20944	SMc02427
SMb20945	SMc02645
SMb20946	SMc03046
SMb20948	SMc03047
SMb20949	SMc03048
SMb20954	SMc03049
SMb20955	SMc03050
SMb20956	SMc03051
SMb20957	SMc03052
SMb20958	SMc03053
SMb20959	SMc03054
SMb20960	SMc03055
SMb20961	SMc03056
SMb21025	SMc03057
SMb21026
SMb21188
SMb21189
SMb21190
SMb21191
SMb21440
SMb21466
SMb21467
SMb21491
SMb21690
SMc00062
SMc00070
SMc00084
SMc00096
SMc00168
SMc00191
SMc00354
SMc00404
SMc00432
SMc00433
SMc00604
SMc00658
SMc01163
SMc01165
SMc01166
SMc01556
SMc01580
SMc01581
SMc01774
SMc01855
SMc02242
SMc02317
SMc02552
SMc02560
SMc02727
SMc02832
SMc02854
SMc02941
SMc02986
SMc03108
SMc04236
SMc04276
SMc04381

### Sheet: RpoH1 mutant, heat shock
RpoH1 mutant vs WT during heat shock (Barnett et al. 2012)
GeneID – decreased	GeneID – increased
SMa0044	SMa0257
SMa0116	SMa0391
SMa0117	SMa0392
SMa0172	SMa0394
SMa0226	SMa0396
SMa0291	SMa0398
SMa0308	SMa0400
SMa0433	SMa0402
SMa0559	SMa0403
SMa0886	SMa0404
SMa0985	SMa0717
SMa1013	SMa1045
SMa1052	SMa1415
SMa1053	SMa1431
SMa1056	SMa1825
SMa1057	SMa1828
SMa1077	SMa2025
SMa1078	SMa2135
SMa1079	SMa2203
SMa1081	SMa2205
SMa1454	SMa2207
SMa1725	SMb20002
SMa1894	SMb20231
SMa1896	SMb20234
SMa2061	SMb20327
SMa2063	SMb20614
SMb20029	SMb20689
SMb20116	SMb20726
SMb20117	SMb20825
SMb20302	SMb20880
SMb20303	SMb20902
SMb20361	SMb20903
SMb20549	SMb20938
SMb20550	SMb20939
SMb20551	SMb20940
SMb20625	SMb20995
SMb20675	SMb21113
SMb20676	SMb21197
SMb20707	SMb21216
SMb20708	SMb21217
SMb20728	SMb21218
SMb20907	SMb21219
SMb20908	SMb21373
SMb20910	SMb21374
SMb21034	SMb21416
SMb21068	SMb21417
SMb21183	SMb21431
SMb21203	SMb21465
SMb21257	SMb21466
SMb21258	SMb21467
SMb21294	SMb21487
SMb21295	SMb21488
SMb21296	SMb21489
SMb21297	SMb21549
SMb21379	SMb21550
SMb21381	SMb21551
SMb21382	SMb21653
SMb21383	SMb21654
SMb21384	SMb21655
SMb21396	SMc00007
SMb21456	SMc00077
SMb21563	SMc00079
SMb21566	SMc00088
SMb21683	SMc00090
SMc00043	SMc00091
SMc00106	SMc00092
SMc00109	SMc00108
SMc00114	SMc00131
SMc00115	SMc00155
SMc00116	SMc00166
SMc00117	SMc00180
SMc00118	SMc00192
SMc00144	SMc00227
SMc00154	SMc00244
SMc00240	SMc00245
SMc00257	SMc00293
SMc00258	SMc00303
SMc00301	SMc00308
SMc00302	SMc00321
SMc00340	SMc00324
SMc00341	SMc00332
SMc00362	SMc00333
SMc00367	SMc00334
SMc00369	SMc00335
SMc00390	SMc00342
SMc00392	SMc00357
SMc00397	SMc00365
SMc00419	SMc00366
SMc00466	SMc00394
SMc00467	SMc00399
SMc00514	SMc00409
SMc00550	SMc00427
SMc00553	SMc00432
SMc00554	SMc00433
SMc00591	SMc00435
SMc00601	SMc00494
SMc00616	SMc00495
SMc00655	SMc00508
SMc00657	SMc00521
SMc00709	SMc00522
SMc00734	SMc00526
SMc00814	SMc00561
SMc00828	SMc00565
SMc00857	SMc00566
SMc00876	SMc00567
SMc00897	SMc00571
SMc00910	SMc00572
SMc00916	SMc00576
SMc00949	SMc00578
SMc00952	SMc00580
SMc00960	SMc00595
SMc00969	SMc00614
SMc01005	SMc00641
SMc01006	SMc00643
SMc01007	SMc00647
SMc01008	SMc00648
SMc01009	SMc00649
SMc01038	SMc00658
SMc01093	SMc00703
SMc01094	SMc00704
SMc01095	SMc00725
SMc01106	SMc00798
SMc01107	SMc00815
SMc01136	SMc00816
SMc01142	SMc00851
SMc01153	SMc00868
SMc01154	SMc00869
SMc01180	SMc00871
SMc01192	SMc00872
SMc01224	SMc00874
SMc01235	SMc00906
SMc01236	SMc00908
SMc01256	SMc00917
SMc01268	SMc00918
SMc01279	SMc00919
SMc01280	SMc00976
SMc01329	SMc00977
SMc01418	SMc00978
SMc01419	SMc00984
SMc01420	SMc00993
SMc01427	SMc01001
SMc01440	SMc01010
SMc01441	SMc01042
SMc01445	SMc01043
SMc01446	SMc01044
SMc01447	SMc01047
SMc01465	SMc01053
SMc01469	SMc01054
SMc01507	SMc01108
SMc01535	SMc01121
SMc01547	SMc01122
SMc01571	SMc01123
SMc01704	SMc01152
SMc01758	SMc01206
SMc01759	SMc01207
SMc01813	SMc01209
SMc01882	SMc01218
SMc01883	SMc01283
SMc01903	SMc01285
SMc01904	SMc01286
SMc01905	SMc01290
SMc01955	SMc01291
SMc01956	SMc01292
SMc02060	SMc01293
SMc02075	SMc01300
SMc02095	SMc01302
SMc02109	SMc01303
SMc02110	SMc01304
SMc02156	SMc01305
SMc02221	SMc01306
SMc02268	SMc01307
SMc02306	SMc01308
SMc02307	SMc01309
SMc02308	SMc01310
SMc02309	SMc01312
SMc02351	SMc01313
SMc02373	SMc01314
SMc02374	SMc01317
SMc02380	SMc01318
SMc02382	SMc01319
SMc02390	SMc01320
SMc02433	SMc01321
SMc02440	SMc01322
SMc02441	SMc01342
SMc02442	SMc01361
SMc02443	SMc01376
SMc02445	SMc01378
SMc02553	SMc01430
SMc02558	SMc01431
SMc02559	SMc01472
SMc02561	SMc01578
SMc02565	SMc01731
SMc02575	SMc01733
SMc02576	SMc01756
SMc02577	SMc01777
SMc02584	SMc01778
SMc02644	SMc01784
SMc02645	SMc01855
SMc02646	SMc01907
SMc02656	SMc01916
SMc02694	SMc01921
SMc02696	SMc01922
SMc02697	SMc01923
SMc02713	SMc01924
SMc02720	SMc01925
SMc02729	SMc01926
SMc02732	SMc01927
SMc02733	SMc01928
SMc02734	SMc01930
SMc02735	SMc01935
SMc02761	SMc02039
SMc02768	SMc02040
SMc02769	SMc02050
SMc02784	SMc02073
SMc02785	SMc02089
SMc02786	SMc02091
SMc02857	SMc02100
SMc02858	SMc02101
SMc02863	SMc02123
SMc02882	SMc02124
SMc02883	SMc02125
SMc02885	SMc02183
SMc02886	SMc02207
SMc02894	SMc02257
SMc02900	SMc02305
SMc02905	SMc02310
SMc02977	SMc02311
SMc02978	SMc02312
SMc02979	SMc02408
SMc02989	SMc02409
SMc03037	SMc02418
SMc03038	SMc02432
SMc03151	SMc02434
SMc03152	SMc02438
SMc03171	SMc02448
SMc03176	SMc02486
SMc03177	SMc02487
SMc03233	SMc02498
SMc03234	SMc02502
SMc03235	SMc02569
SMc03236	SMc02578
SMc03238	SMc02621
SMc03246	SMc02622
SMc03247	SMc02623
SMc03744	SMc02636
SMc03764	SMc02686
SMc03780	SMc02692
SMc03781	SMc02695
SMc03791	SMc02707
SMc03794	SMc02725
SMc03801	SMc02752
SMc03802	SMc02771
SMc03803	SMc02772
SMc03804	SMc02773
SMc03833	SMc02774
SMc03835	SMc02775
SMc03836	SMc02796
SMc03837	SMc02797
SMc03838	SMc02804
SMc03839	SMc02834
SMc03857	SMc02847
SMc03968	SMc02866
SMc04020	SMc02867
SMc04021	SMc02868
SMc04040	SMc02915
SMc04046	SMc02980
SMc04090	SMc02983
SMc04091	SMc03063
SMc04092	SMc03108
SMc04202	SMc03110
SMc04216	SMc03111
SMc04217	SMc03129
SMc04219	SMc03130
SMc04310	SMc03157
SMc04342	SMc03158
SMc04347	SMc03172
SMc04350	SMc03173
SMc04403	SMc03187
SMc04406	SMc03190
SMc04448	SMc03191
SMc04452	SMc03205
SMc04459	SMc03242
SMc05011	SMc03774
	SMc03779
	SMc03796
	SMc03818
	SMc03829
	SMc03863
	SMc03866
	SMc03902
	SMc03969
	SMc03972
	SMc03978
	SMc03994
	SMc04009
	SMc04013
	SMc04016
	SMc04026
	SMc04088
	SMc04245
	SMc04300
	SMc04316
	SMc04317
	SMc04330
	SMc04352
	SMc04364
	SMc04409
	SMc04410
	SMc04411
	SMc04450
	SMc04456
