## Supplementary material for "A protease and a lipoprotein jointly modulate the conserved ExoR-ExoS-ChvI signaling pathway critical in *Sinorhizobium meliloti* for symbiosis with legume hosts": SI Tables S1 - S9: JspA SI Table S7 acid response overlap statistics.xlsx

### Sheet: Summary
Table S7. Overlap of JspA transcriptome with genes that changed expression upon acid stress.
Input data, scores, and p-values for hypergeometric probability tests are shown. Sets of genes used are listed in other, separate tabs.
Used 6204 for number of protein-coding genes in genome
ChvI regulon included for comparison
	NUMBER OVERLAPPING WITH GENE SET IN FIRST COLUMN AND SCORES
	ChvI regulon (n = 89)	Hellweg (2009) (n = 230)	de Lucena (2010) (n = 210)	Draghi (2016) (n = 208)
JspA transcriptome, n = 141	57	47	32	22
JspA, Representation factor	28.2	9	6.7	4.7
JspA, p-value	4.851e-76	1.64e-33	1.759e-18	1.093e-09
ChvI regulon, n = 89		31	22	10
ChvI, Representation factor		9.4	7.3	3.4
ChvI, p-value		7.176e-23	8.215e-14	0.0007271
Hellweg, Pühler, and Weidner (2009), n = 230			63	32
Hellweg (2009), Representation factor			8.1	4.1
Hellweg (2009), p-value			4.166e-42	3.056e-12
de Lucena, Pühler, and Weidner (2010), n = 210				40
de Lucena (2010), Representation factor				5.7
de Lucena (2010), p-value				3.629e-20
1 Genes in the JspA transcriptome (n = 141) included those that changed expression significantly in the JspA overexpression strain when compared to both the vector-carrying strain and to the E148A mutant.
2 Genes in the ChvI regulon (n=89) included those identified in Chen et al. (2009) (decreased in ChvI K214T vs WT and increased in ChvI D52E vs WT) and Ratib et al. (2018) (Group 1 and Group 2 direct targets).
3 Genes that changed expression in acidic pH included those identified in Hellweg, Pühler, and Weidner (2009); de Lucena, Pühler, and Weidner (2010); and Draghi et al. (2016).
4 Venn diagram was generated using InteractiVenn; ChvI regulon excluded for visual clarity.
REFERENCES
E. J. Chen, R. F. Fisher, V. M. Perovich, E. A. Sabio, and S. R. Long. (2009) Identification of direct transcriptional target genes of ExoS/ChvI two-component signaling in Sinorhizobium meliloti. J. Bacteriol. 191: 6833-6842.
N. R. Ratib, E. Y. Sabio, C. Mendoza, M. J. Barnett, S. B. Clover, J. A. Ortega, F. M. Dela Cruz, D. Balderas, H. White, S. R. Long, and E. J. Chen. (2018) Genome-wide identification of genes directly regulated by ChvI and a consensus sequence for ChvI binding in Sinorhizobium meliloti. Mol. Microbiol. 110:596-615.
C. Hellweg, A. Pühler, and S. Weidner. (2009) The time course of the transcriptomic response of Sinorhizobium meliloti 1021 following a shift to acidic pH. BMC Microbiol. 9: 37.
D. K. C. de Lucena, A. Pühler, and S. Weidner. (2010) The role of sigma factor RpoH1 in the pH stress response of Sinorhizobium meliloti. BMC Microbiol. 10: 265.
W. O. Draghi, M. F. Del Papa, C. Hellweg, et al. (2016) A consolidated analysis of the physiologic and molecular responses induced under acid stress in the legume-symbiont model-soil bacterium Sinorhizobium meliloti. Sci. Rep. 6: 29278.
H. Heberle, G. V. Meirelles, F. R. da Silva, G. P. Telles, and R. Minghim. (2015) InteractiVenn: a web-based tool for the analysis of sets through Venn diagrams. BMC Bioinformatics 16: 169.

### Sheet: ALL
ALL	Count	JspA	ChvI	Hellweg	de Lucena	Draghi		All genes (n = 641) that changed expression upon acid stress, plus those in JspA transcriptome and ChvI regulon
SMb21440	5	SMb21440	SMb21440	SMb21440	SMb21440	SMb21440		Count indicates the number of occurrences of that gene in the five sets
SMc00062	5	SMc00062	SMc00062	SMc00062	SMc00062	SMc00062		Bold italic in ALL column are those in JspA transcriptome (141 genes)
SMc01580	5	SMc01580	SMc01580	SMc01580	SMc01580	SMc01580		Red letter in ALL, present in all 5 sets
SMc01774	5	SMc01774	SMc01774	SMc01774	SMc01774	SMc01774		Orange letter in ALL, present in 4 sets
SMc01855	5	SMc01855	SMc01855	SMc01855	SMc01855	SMc01855		Green letter in ALL, present in 3 sets
SMb20944	4	SMb20944	SMb20944	SMb20944	SMb20944			Purple letter in ALL, present in 2 sets
SMb20946	4	SMb20946	SMb20946	SMb20946	SMb20946			Gold fill indicates up-regulated in that set
SMb20949	4	SMb20949	SMb20949	SMb20949	SMb20949			Blue fill indicate down-regulated in that set
SMb20954	4	SMb20954	SMb20954	SMb20954	SMb20954
SMb20955	4	SMb20955	SMb20955	SMb20955	SMb20955
SMb20956	4	SMb20956	SMb20956	SMb20956	SMb20956
SMb20960	4	SMb20960	SMb20960	SMb20960	SMb20960
SMb21491	4	SMb21491	SMb21491	SMb21491	SMb21491
SMb21690	4	SMb21690	SMb21690	SMb21690	SMb21690
SMc01765	4	SMc01765		SMc01765	SMc01765	SMc01765
SMc02278	4	SMc02278		SMc02278	SMc02278	SMc02278
SMc02560	4	SMc02560	SMc02560	SMc02560	SMc02560
SMc02854	4	SMc02854	SMc02854	SMc02854		SMc02854
SMc03027	4	SMc03027		SMc03027	SMc03027	SMc03027
SMc03029	4	SMc03029		SMc03029	SMc03029	SMc03029
SMc03030	4	SMc03030		SMc03030	SMc03030	SMc03030
SMc03046	4	SMc03046	SMc03046		SMc03046	SMc03046
SMc03047	4	SMc03047	SMc03047	SMc03047	SMc03047
SMc03049	4		SMc03049	SMc03049	SMc03049	SMc03049
SMc04267	4	SMc04267		SMc04267	SMc04267	SMc04267
SMa0045	3			SMa0045	SMa0045	SMa0045
SMa1077	3			SMa1077	SMa1077	SMa1077
SMa1705	3	SMa1705	SMa1705	SMa1705
SMb20359	3	SMb20359		SMb20359	SMb20359
SMb20605	3			SMb20605	SMb20605	SMb20605
SMb20959	3	SMb20959	SMb20959	SMb20959
SMb20961	3	SMb20961	SMb20961	SMb20961
SMb20984	3			SMb20984	SMb20984	SMb20984
SMb20985	3			SMb20985	SMb20985	SMb20985
SMb21025	3	SMb21025	SMb21025	SMb21025
SMb21026	3	SMb21026	SMb21026	SMb21026
SMb21188	3	SMb21188	SMb21188	SMb21188
SMb21189	3	SMb21189	SMb21189			SMb21189
SMb21191	3	SMb21191	SMb21191	SMb21191
SMb21516	3			SMb21516	SMb21516	SMb21516
SMc00063	3	SMc00063		SMc00063	SMc00063
SMc00070	3	SMc00070	SMc00070		SMc00070
SMc00096	3	SMc00096	SMc00096	SMc00096
SMc00159	3	SMc00159	SMc00159		SMc00159
SMc00404	3	SMc00404	SMc00404	SMc00404
SMc00638	3	SMc00638		SMc00638	SMc00638
SMc01341	3			SMc01341	SMc01341	SMc01341
SMc01469	3	SMc01469	SMc01469	SMc01469
SMc01556	3	SMc01556	SMc01556		SMc01556
SMc02242	3		SMc02242	SMc02242		SMc02242
SMc02365	3			SMc02365	SMc02365	SMc02365
SMc03038	3	SMc03038			SMc03038	SMc03038
SMc03773	3			SMc03773	SMc03773	SMc03773
SMc03806	3			SMc03806	SMc03806	SMc03806
SMa0392	2				SMa0392	SMa0392
SMa0583	2			SMa0583		SMa0583
SMa1082	2				SMa1082	SMa1082
SMa1220	2				SMa1220	SMa1220
SMa1243	2				SMa1243	SMa1243
SMa1587	2	SMa1587	SMa1587
SMa1961	2				SMa1961	SMa1961
SMa2061	2	SMa2061		SMa2061
SMa2259	2	SMa2259		SMa2259
SMb20436	2				SMb20436	SMb20436
SMb20604	2			SMb20604		SMb20604
SMb20611	2			SMb20611	SMb20611
SMb20651	2	SMb20651				SMb20651
SMb20652	2	SMb20652				SMb20652
SMb20809	2	SMb20809	SMb20809
SMb20943	2	SMb20943	SMb20943
SMb20945	2	SMb20945	SMb20945
SMb20948	2	SMb20948	SMb20948
SMb20950	2	SMb20950		SMb20950
SMb20957	2	SMb20957	SMb20957
SMb20958	2	SMb20958	SMb20958
SMb20986	2			SMb20986	SMb20986
SMb21176	2			SMb21176	SMb21176
SMb21177	2			SMb21177	SMb21177
SMb21190	2	SMb21190	SMb21190
SMb21295	2				SMb21295	SMb21295
SMb21467	2	SMb21467	SMb21467
SMb21518	2			SMb21518		SMb21518
SMb21566	2			SMb21566	SMb21566
SMb21707	2			SMb21707	SMb21707
SMc00045	2			SMc00045	SMc00045
SMc00084	2	SMc00084	SMc00084
SMc00088	2			SMc00088		SMc00088
SMc00115	2			SMc00115	SMc00115
SMc00158	2	SMc00158	SMc00158
SMc00168	2	SMc00168	SMc00168
SMc00186	2				SMc00186	SMc00186
SMc00280	2			SMc00280		SMc00280
SMc00283	2				SMc00283	SMc00283
SMc00346	2			SMc00346	SMc00346
SMc00591	2			SMc00591	SMc00591
SMc00611	2			SMc00611	SMc00611
SMc00801	2	SMc00801		SMc00801
SMc00975	2	SMc00975		SMc00975
SMc01165	2		SMc01165	SMc01165
SMc01225	2	SMc01225			SMc01225
SMc01314	2				SMc01314	SMc01314
SMc01468	2	SMc01468	SMc01468
SMc01581	2	SMc01581	SMc01581
SMc01583	2	SMc01583		SMc01583
SMc01788	2			SMc01788	SMc01788
SMc01815	2			SMc01815	SMc01815
SMc01947	2				SMc01947	SMc01947
SMc02052	2				SMc02052	SMc02052
SMc02079	2			SMc02079		SMc02079
SMc02146	2				SMc02146	SMc02146
SMc02266	2	SMc02266				SMc02266
SMc02284	2			SMc02284	SMc02284
SMc02317	2	SMc02317	SMc02317
SMc02366	2			SMc02366	SMc02366
SMc02382	2			SMc02382	SMc02382
SMc02400	2			SMc02400	SMc02400
SMc02403	2			SMc02403	SMc02403
SMc02435	2				SMc02435	SMc02435
SMc02582	2			SMc02582	SMc02582
SMc02634	2			SMc02634	SMc02634
SMc02727	2	SMc02727	SMc02727
SMc02755	2			SMc02755	SMc02755
SMc02832	2	SMc02832	SMc02832
SMc02885	2			SMc02885	SMc02885
SMc02940	2			SMc02940		SMc02940
SMc02941	2	SMc02941	SMc02941
SMc03009	2	SMc03009				SMc03009
SMc03016	2			SMc03016	SMc03016
SMc03021	2	SMc03021				SMc03021
SMc03022	2	SMc03022		SMc03022
SMc03023	2	SMc03023		SMc03023
SMc03024	2	SMc03024		SMc03024
SMc03028	2	SMc03028		SMc03028
SMc03037	2				SMc03037	SMc03037
SMc03039	2				SMc03039	SMc03039
SMc03044	2	SMc03044				SMc03044
SMc03048	2	SMc03048	SMc03048
SMc03050	2		SMc03050		SMc03050
SMc03051	2		SMc03051	SMc03051
SMc03052	2	SMc03052	SMc03052
SMc03057	2	SMc03057	SMc03057
SMc03108	2	SMc03108	SMc03108
SMc03807	2			SMc03807		SMc03807
SMc04059	2	SMc04059			SMc04059
SMc04111	2			SMc04111	SMc04111
SMc04114	2	SMc04114				SMc04114
SMc04173	2	SMc04173		SMc04173
SMc04236	2	SMc04236	SMc04236
SMc04246	2			SMc04246	SMc04246
SMc04276	2	SMc04276	SMc04276
SMc04346	2			SMc04346	SMc04346
SMc04350	2			SMc04350	SMc04350
SMc04381	2	SMc04381	SMc04381
SMa0081	1			SMa0081
SMa0134	1			SMa0134
SMa0163	1					SMa0163
SMa0172	1				SMa0172
SMa0210	1			SMa0210
SMa0211	1			SMa0211
SMa0241	1			SMa0241
SMa0252	1			SMa0252
SMa0293	1			SMa0293
SMa0340	1			SMa0340
SMa0391	1					SMa0391
SMa0404	1			SMa0404
SMa0473	1				SMa0473
SMa0585	1					SMa0585
SMa0612	1					SMa0612
SMa0633	1					SMa0633
SMa0748	1	SMa0748
SMa0760	1					SMa0760
SMa0763	1					SMa0763
SMa0815	1					SMa0815
SMa0848	1					SMa0848
SMa0849	1					SMa0849
SMa0851	1					SMa0851
SMa0855	1			SMa0855
SMa0914	1			SMa0914
SMa0937	1					SMa0937
SMa0941	1					SMa0941
SMa0943	1					SMa0943
SMa0994	1				SMa0994
SMa1078	1				SMa1078
SMa1079	1				SMa1079
SMa1128	1					SMa1128
SMa1151	1				SMa1151
SMa1170	1					SMa1170
SMa1179	1					SMa1179
SMa1182	1				SMa1182
SMa1207	1					SMa1207
SMa1209	1			SMa1209
SMa1211	1					SMa1211
SMa1233	1					SMa1233
SMa1254	1			SMa1254
SMa1262	1					SMa1262
SMa1264	1			SMa1264
SMa1266	1					SMa1266
SMa1296	1					SMa1296
SMa1507	1					SMa1507
SMa1573	1					SMa1573
SMa1614	1			SMa1614
SMa1635	1					SMa1635
SMa1649	1			SMa1649
SMa1683	1					SMa1683
SMa1706	1					SMa1706
SMa1736	1			SMa1736
SMa1750	1				SMa1750
SMa1776	1					SMa1776
SMa1791	1			SMa1791
SMa1831	1			SMa1831
SMa1857	1					SMa1857
SMa1898	1				SMa1898
SMa1960	1			SMa1960
SMa2063	1			SMa2063
SMa2071	1			SMa2071
SMa2073	1					SMa2073
SMa2075	1					SMa2075
SMa2087	1			SMa2087
SMa2245	1					SMa2245
SMa2333	1	SMa2333
SMa2353	1			SMa2353
SMa2357	1			SMa2357
SMa2361	1					SMa2361
SMa2379	1	SMa2379
SMa2385	1			SMa2385
SMa2408	1					SMa2408
SMa5027	1		SMa5027
SMb20007	1			SMb20007
SMb20011	1			SMb20011
SMb20015	1			SMb20015
SMb20032	1			SMb20032
SMb20072	1		SMb20072
SMb20086	1			SMb20086
SMb20094	1			SMb20094
SMb20141	1			SMb20141
SMb20142	1			SMb20142
SMb20145	1			SMb20145
SMb20186	1					SMb20186
SMb20204	1					SMb20204
SMb20227	1			SMb20227
SMb20243	1			SMb20243
SMb20300	1		SMb20300
SMb20325	1				SMb20325
SMb20329	1		SMb20329
SMb20344	1			SMb20344
SMb20346	1			SMb20346
SMb20347	1			SMb20347
SMb20353	1					SMb20353
SMb20360	1	SMb20360
SMb20364	1					SMb20364
SMb20367	1			SMb20367
SMb20470	1			SMb20470
SMb20486	1				SMb20486
SMb20497	1				SMb20497
SMb20552	1					SMb20552
SMb20560	1				SMb20560
SMb20600	1	SMb20600
SMb20602	1			SMb20602
SMb20603	1			SMb20603
SMb20650	1					SMb20650
SMb20681	1			SMb20681
SMb20696	1				SMb20696
SMb20704	1			SMb20704
SMb20707	1				SMb20707
SMb20713	1			SMb20713
SMb20745	1					SMb20745
SMb20748	1	SMb20748
SMb20754	1					SMb20754
SMb20770	1	SMb20770
SMb20771	1	SMb20771
SMb20777	1				SMb20777
SMb20806	1					SMb20806
SMb20810	1			SMb20810
SMb20811	1					SMb20811
SMb20813	1			SMb20813
SMb20829	1		SMb20829
SMb20871	1			SMb20871
SMb20880	1					SMb20880
SMb20886	1					SMb20886
SMb20902	1		SMb20902
SMb20909	1					SMb20909
SMb20915	1					SMb20915
SMb20920	1					SMb20920
SMb20935	1	SMb20935
SMb20965	1			SMb20965
SMb20988	1				SMb20988
SMb20989	1					SMb20989
SMb20998	1	SMb20998
SMb21009	1					SMb21009
SMb21081	1			SMb21081
SMb21083	1			SMb21083
SMb21115	1					SMb21115
SMb21117	1					SMb21117
SMb21122	1			SMb21122
SMb21175	1					SMb21175
SMb21211	1			SMb21211
SMb21236	1				SMb21236
SMb21254	1					SMb21254
SMb21258	1			SMb21258
SMb21259	1				SMb21259
SMb21273	1			SMb21273
SMb21285	1		SMb21285
SMb21314	1					SMb21314
SMb21315	1					SMb21315
SMb21441	1			SMb21441
SMb21446	1			SMb21446
SMb21466	1		SMb21466
SMb21469	1			SMb21469
SMb21473	1			SMb21473
SMb21488	1			SMb21488
SMb21504	1	SMb21504
SMb21505	1					SMb21505
SMb21506	1	SMb21506
SMb21572	1					SMb21572
SMb21673	1	SMb21673
SMc00007	1					SMc00007
SMc00043	1				SMc00043
SMc00086	1			SMc00086
SMc00092	1					SMc00092
SMc00094	1				SMc00094
SMc00103	1				SMc00103
SMc00107	1			SMc00107
SMc00109	1				SMc00109
SMc00141	1			SMc00141
SMc00147	1			SMc00147
SMc00153	1					SMc00153
SMc00157	1		SMc00157
SMc00191	1		SMc00191
SMc00276	1				SMc00276
SMc00301	1				SMc00301
SMc00302	1				SMc00302
SMc00324	1					SMc00324
SMc00329	1				SMc00329
SMc00331	1					SMc00331
SMc00332	1					SMc00332
SMc00335	1					SMc00335
SMc00340	1					SMc00340
SMc00341	1				SMc00341
SMc00349	1					SMc00349
SMc00353	1	SMc00353
SMc00354	1		SMc00354
SMc00360	1					SMc00360
SMc00363	1					SMc00363
SMc00364	1					SMc00364
SMc00371	1			SMc00371
SMc00409	1			SMc00409
SMc00432	1		SMc00432
SMc00433	1		SMc00433
SMc00458	1					SMc00458
SMc00470	1	SMc00470
SMc00483	1					SMc00483
SMc00485	1					SMc00485
SMc00503	1			SMc00503
SMc00522	1					SMc00522
SMc00565	1				SMc00565
SMc00567	1					SMc00567
SMc00568	1					SMc00568
SMc00595	1			SMc00595
SMc00604	1		SMc00604
SMc00610	1				SMc00610
SMc00612	1			SMc00612
SMc00622	1		SMc00622
SMc00641	1				SMc00641
SMc00642	1			SMc00642
SMc00658	1		SMc00658
SMc00690	1					SMc00690
SMc00712	1					SMc00712
SMc00714	1					SMc00714
SMc00725	1					SMc00725
SMc00737	1					SMc00737
SMc00743	1					SMc00743
SMc00765	1	SMc00765
SMc00770	1					SMc00770
SMc00792	1			SMc00792
SMc00796	1			SMc00796
SMc00800	1			SMc00800
SMc00810	1				SMc00810
SMc00815	1					SMc00815
SMc00827	1				SMc00827
SMc00885	1			SMc00885
SMc00887	1	SMc00887
SMc00888	1	SMc00888
SMc00897	1				SMc00897
SMc00914	1				SMc00914
SMc00929	1					SMc00929
SMc00949	1				SMc00949
SMc00950	1					SMc00950
SMc00960	1					SMc00960
SMc00976	1			SMc00976
SMc00977	1			SMc00977
SMc00979	1					SMc00979
SMc00986	1	SMc00986
SMc00997	1					SMc00997
SMc00999	1					SMc00999
SMc01016	1			SMc01016
SMc01017	1			SMc01017
SMc01026	1					SMc01026
SMc01034	1			SMc01034
SMc01104	1	SMc01104
SMc01107	1				SMc01107
SMc01109	1			SMc01109
SMc01142	1				SMc01142
SMc01152	1					SMc01152
SMc01163	1		SMc01163
SMc01166	1		SMc01166
SMc01224	1				SMc01224
SMc01226	1				SMc01226
SMc01239	1			SMc01239
SMc01281	1			SMc01281
SMc01299	1					SMc01299
SMc01308	1				SMc01308
SMc01309	1				SMc01309
SMc01311	1				SMc01311
SMc01313	1					SMc01313
SMc01326	1				SMc01326
SMc01365	1				SMc01365
SMc01428	1				SMc01428
SMc01440	1				SMc01440
SMc01441	1				SMc01441
SMc01446	1			SMc01446
SMc01457	1			SMc01457
SMc01458	1					SMc01458
SMc01465	1			SMc01465
SMc01505	1				SMc01505
SMc01513	1					SMc01513
SMc01518	1				SMc01518
SMc01522	1			SMc01522
SMc01523	1			SMc01523
SMc01578	1				SMc01578
SMc01718	1					SMc01718
SMc01719	1				SMc01719
SMc01764	1				SMc01764
SMc01768	1	SMc01768
SMc01769	1				SMc01769
SMc01784	1					SMc01784
SMc01798	1			SMc01798
SMc01813	1				SMc01813
SMc01814	1			SMc01814
SMc01827	1					SMc01827
SMc01832	1				SMc01832
SMc01842	1			SMc01842
SMc01843	1			SMc01843
SMc01844	1					SMc01844
SMc01848	1				SMc01848
SMc01860	1				SMc01860
SMc01861	1					SMc01861
SMc01904	1				SMc01904
SMc01905	1				SMc01905
SMc01910	1					SMc01910
SMc01912	1					SMc01912
SMc01913	1					SMc01913
SMc01914	1					SMc01914
SMc01930	1					SMc01930
SMc01944	1			SMc01944
SMc01946	1					SMc01946
SMc01950	1			SMc01950
SMc01951	1					SMc01951
SMc01967	1					SMc01967
SMc01976	1			SMc01976
SMc02034	1			SMc02034
SMc02060	1			SMc02060
SMc02075	1				SMc02075
SMc02078	1				SMc02078
SMc02106	1				SMc02106
SMc02109	1				SMc02109
SMc02110	1				SMc02110
SMc02111	1					SMc02111
SMc02118	1					SMc02118
SMc02119	1					SMc02119
SMc02120	1					SMc02120
SMc02121	1					SMc02121
SMc02139	1				SMc02139
SMc02145	1				SMc02145
SMc02150	1			SMc02150
SMc02151	1				SMc02151
SMc02156	1				SMc02156
SMc02160	1					SMc02160
SMc02181	1			SMc02181
SMc02187	1				SMc02187
SMc02201	1			SMc02201
SMc02202	1				SMc02202
SMc02227	1			SMc02227
SMc02229	1			SMc02229
SMc02240	1					SMc02240
SMc02275	1				SMc02275
SMc02305	1					SMc02305
SMc02306	1			SMc02306
SMc02349	1					SMc02349
SMc02351	1			SMc02351
SMc02367	1			SMc02367
SMc02371	1			SMc02371
SMc02390	1				SMc02390
SMc02392	1				SMc02392
SMc02396	1				SMc02396
SMc02401	1	SMc02401
SMc02408	1					SMc02408
SMc02426	1		SMc02426
SMc02427	1		SMc02427
SMc02432	1					SMc02432
SMc02433	1				SMc02433
SMc02434	1					SMc02434
SMc02443	1				SMc02443
SMc02479	1				SMc02479
SMc02480	1				SMc02480
SMc02488	1			SMc02488
SMc02491	1				SMc02491
SMc02495	1					SMc02495
SMc02499	1					SMc02499
SMc02506	1			SMc02506
SMc02507	1			SMc02507
SMc02508	1			SMc02508
SMc02509	1			SMc02509
SMc02516	1			SMc02516
SMc02518	1				SMc02518
SMc02520	1			SMc02520
SMc02552	1		SMc02552
SMc02562	1	SMc02562
SMc02575	1				SMc02575
SMc02576	1				SMc02576
SMc02580	1					SMc02580
SMc02581	1			SMc02581
SMc02645	1		SMc02645
SMc02652	1					SMc02652
SMc02655	1				SMc02655
SMc02657	1			SMc02657
SMc02692	1					SMc02692
SMc02720	1				SMc02720
SMc02723	1					SMc02723
SMc02728	1				SMc02728
SMc02731	1			SMc02731
SMc02735	1				SMc02735
SMc02769	1			SMc02769
SMc02772	1			SMc02772
SMc02773	1			SMc02773
SMc02774	1			SMc02774
SMc02820	1				SMc02820
SMc02847	1					SMc02847
SMc02869	1	SMc02869
SMc02870	1	SMc02870
SMc02871	1	SMc02871
SMc02872	1	SMc02872
SMc02874	1	SMc02874
SMc02897	1					SMc02897
SMc02898	1				SMc02898
SMc02900	1					SMc02900
SMc02978	1				SMc02978
SMc02980	1				SMc02980
SMc02985	1	SMc02985
SMc02986	1		SMc02986
SMc03000	1				SMc03000
SMc03004	1	SMc03004
SMc03005	1	SMc03005
SMc03006	1	SMc03006
SMc03007	1	SMc03007
SMc03008	1	SMc03008
SMc03010	1	SMc03010
SMc03011	1	SMc03011
SMc03012	1	SMc03012
SMc03013	1	SMc03013
SMc03017	1	SMc03017
SMc03019	1	SMc03019
SMc03020	1	SMc03020
SMc03026	1	SMc03026
SMc03031	1	SMc03031
SMc03035	1	SMc03035
SMc03036	1			SMc03036
SMc03040	1	SMc03040
SMc03041	1	SMc03041
SMc03053	1		SMc03053
SMc03054	1		SMc03054
SMc03055	1		SMc03055
SMc03056	1		SMc03056
SMc03062	1	SMc03062
SMc03064	1				SMc03064
SMc03070	1					SMc03070
SMc03071	1	SMc03071
SMc03072	1	SMc03072
SMc03090	1				SMc03090
SMc03105	1				SMc03105
SMc03111	1				SMc03111
SMc03112	1			SMc03112
SMc03138	1				SMc03138
SMc03151	1				SMc03151
SMc03152	1				SMc03152
SMc03167	1			SMc03167
SMc03168	1			SMc03168
SMc03169	1			SMc03169
SMc03172	1					SMc03172
SMc03205	1				SMc03205
SMc03239	1					SMc03239
SMc03242	1					SMc03242
SMc03245	1				SMc03245
SMc03290	1				SMc03290
SMc03772	1					SMc03772
SMc03780	1				SMc03780
SMc03783	1				SMc03783
SMc03784	1				SMc03784
SMc03788	1				SMc03788
SMc03795	1					SMc03795
SMc03797	1			SMc03797
SMc03802	1				SMc03802
SMc03819	1				SMc03819
SMc03831	1					SMc03831
SMc03834	1					SMc03834
SMc03836	1				SMc03836
SMc03838	1				SMc03838
SMc03847	1					SMc03847
SMc03877	1					SMc03877
SMc03880	1					SMc03880
SMc03881	1					SMc03881
SMc03893	1				SMc03893
SMc03900	1				SMc03900
SMc03925	1	SMc03925
SMc03956	1			SMc03956
SMc03960	1			SMc03960
SMc03961	1					SMc03961
SMc03983	1	SMc03983
SMc03999	1				SMc03999
SMc04009	1				SMc04009
SMc04018	1					SMc04018
SMc04026	1				SMc04026
SMc04040	1				SMc04040
SMc04043	1					SMc04043
SMc04091	1				SMc04091
SMc04094	1					SMc04094
SMc04113	1	SMc04113
SMc04128	1				SMc04128
SMc04167	1				SMc04167
SMc04194	1			SMc04194
SMc04213	1				SMc04213
SMc04277	1					SMc04277
SMc04280	1	SMc04280
SMc04294	1			SMc04294
SMc04296	1	SMc04296
SMc04317	1			SMc04317
SMc04325	1			SMc04325
SMc04333	1			SMc04333
SMc04411	1					SMc04411
SMc04459	1				SMc04459
SMc04461	1				SMc04461
SMc04865	1				SMc04865

### Sheet: JspA
141 genes in JspA transcriptome: gold, up-regulated when JspA overexpressed; blue, down-regulated
GeneID
SMa0748
SMa1587
SMa1705
SMa2061
SMa2259
SMa2333
SMa2379
SMb20359
SMb20360
SMb20600
SMb20748
SMb20770
SMb20771
SMb20809
SMb20935
SMb20943
SMb20944
SMb20945
SMb20946
SMb20948
SMb20949
SMb20950
SMb20954
SMb20955
SMb20956
SMb20957
SMb20958
SMb20959
SMb20960
SMb20961
SMb20998
SMb21025
SMb21026
SMb21188
SMb21189
SMb21190
SMb21191
SMb21440
SMb21467
SMb21491
SMb21673
SMb21690
SMc00062
SMc00063
SMc00070
SMc00084
SMc00096
SMc00168
SMc00353
SMc00404
SMc00470
SMc00801
SMc01225
SMc01556
SMc01580
SMc01581
SMc01583
SMc01765
SMc01774
SMc01855
SMc02266
SMc02278
SMc02317
SMc02401
SMc02560
SMc02562
SMc02727
SMc02832
SMc02854
SMc02941
SMc02985
SMc03108
SMc03925
SMc03983
SMc04173
SMc04236
SMc04267
SMc04276
SMc04296
SMc04381
SMb20651
SMb20652
SMb21504
SMb21506
SMc00158
SMc00159
SMc00638
SMc00765
SMc00887
SMc00888
SMc00975
SMc00986
SMc01104
SMc01468
SMc01469
SMc01768
SMc02869
SMc02870
SMc02871
SMc02872
SMc02874
SMc03004
SMc03005
SMc03006
SMc03007
SMc03008
SMc03009
SMc03010
SMc03011
SMc03012
SMc03013
SMc03017
SMc03019
SMc03020
SMc03021
SMc03022
SMc03023
SMc03024
SMc03026
SMc03027
SMc03028
SMc03029
SMc03030
SMc03031
SMc03035
SMc03038
SMc03040
SMc03041
SMc03044
SMc03046
SMc03047
SMc03048
SMc03052
SMc03057
SMc03062
SMc03071
SMc03072
SMc04059
SMc04113
SMc04114
SMc04280

### Sheet: ChvI
89 genes in ChvI regulon: gold, positively regulated; blue, negatively regulated
Nonredundant gene set for ChvI-regulated genes from Chen et al. 2009 (Decreased in ChvI K214T vs WT and increased in ChvI D52E vs WT) and Ratib et al. 2018 (Group 1 and Group 2 direct targets)
GeneID
SMa1587
SMa1705
SMa5027
SMb20072
SMb20300
SMb20329
SMb20809
SMb20829
SMb20943
SMb20944
SMb20945
SMb20946
SMb20948
SMb20949
SMb20954
SMb20955
SMb20956
SMb20957
SMb20958
SMb20959
SMb20960
SMb20961
SMb21025
SMb21026
SMb21188
SMb21189
SMb21190
SMb21191
SMb21440
SMb21466
SMb21467
SMb21491
SMb21690
SMc00062
SMc00070
SMc00084
SMc00096
SMc00168
SMc00191
SMc00354
SMc00404
SMc00432
SMc00433
SMc00604
SMc00658
SMc01163
SMc01165
SMc01166
SMc01556
SMc01580
SMc01581
SMc01774
SMc01855
SMc02242
SMc02317
SMc02552
SMc02560
SMc02727
SMc02832
SMc02854
SMc02941
SMc02986
SMc03108
SMc04236
SMc04276
SMc04381
SMb20902
SMb21285
SMc00157
SMc00158
SMc00159
SMc00622
SMc01468
SMc01469
SMc02426
SMc02427
SMc02645
SMc03046
SMc03047
SMc03048
SMc03049
SMc03050
SMc03051
SMc03052
SMc03053
SMc03054
SMc03055
SMc03056
SMc03057

### Sheet: Hellweg
Hellweg (2009). 230 genes that changed expression upon shift to acidic pH: gold, up-regulated (cluters A to D); blue, down-regulated (clusters E to H).
GeneID	Cluster
SMa0045	A
SMa1791	A
SMb20949	A
SMb20954	A
SMb21025	A
SMb21026	A
SMb21440	A
SMc00611	A
SMc01580	A
SMc01774	A
SMc01855	A
SMc02365	A
SMc02366	A
SMc02367	A
SMc04267	A
SMc04350	A
SMa0134	B
SMa0210	B
SMa0211	B
SMa0293	B
SMa0340	B
SMa0404	B
SMa1264	B
SMa1705	B
SMa1831	B
SMa1960	B
SMa2061	B
SMa2063	B
SMa2071	B
SMa2259	B
SMa2357	B
SMb20007	B
SMb20011	B
SMb20086	B
SMb20094	B
SMb20227	B
SMb20359	B
SMb20704	B
SMb20713	B
SMb20810	B
SMb20944	B
SMb20946	B
SMb20950	B
SMb20955	B
SMb20956	B
SMb20959	B
SMb20961	B
SMb21191	B
SMb21211	B
SMb21441	B
SMb21446	B
SMb21473	B
SMb21516	B
SMb21690	B
SMc00045	B
SMc00062	B
SMc00063	B
SMc00086	B
SMc00096	B
SMc00115	B
SMc00280	B
SMc00371	B
SMc00503	B
SMc00612	B
SMc00792	B
SMc00796	B
SMc00800	B
SMc00801	B
SMc00885	B
SMc01016	B
SMc01341	B
SMc01446	B
SMc01457	B
SMc01583	B
SMc01765	B
SMc01788	B
SMc02181	B
SMc02201	B
SMc02227	B
SMc02242	B
SMc02382	B
SMc02403	B
SMc02516	B
SMc02560	B
SMc02731	B
SMc02854	B
SMc03956	B
SMc04173	B
SMc04194	B
SMc04246	B
SMa0081	C
SMa1077	C
SMa1254	C
SMa1736	C
SMa2353	C
SMb20015	C
SMb20470	C
SMb20813	C
SMb20960	C
SMb20965	C
SMb21122	C
SMb21188	C
SMb21258	C
SMb21488	C
SMb21491	C
SMb21518	C
SMb21566	C
SMc00346	C
SMc00404	C
SMc00591	C
SMc00642	C
SMc01165	C
SMc01281	C
SMc01465	C
SMc01798	C
SMc02278	C
SMc02306	C
SMc02351	C
SMc02769	C
SMc02885	C
SMc02940	C
SMa0914	D
SMa1209	D
SMb20243	D
SMb20344	D
SMb20346	D
SMb20347	D
SMb20367	D
SMb20611	D
SMb21081	D
SMc00141	D
SMc00147	D
SMc00976	D
SMc00977	D
SMc01034	D
SMc01814	D
SMc01815	D
SMc02150	D
SMc02229	D
SMc02520	D
SMc02657	D
SMc03167	D
SMc03168	D
SMc03169	D
SMb21176	E
SMb21177	E
SMc00638	E
SMc01109	E
SMc01523	E
SMc01842	E
SMc01843	E
SMc02079	E
SMc02284	E
SMc02506	E
SMc02507	E
SMc02508	E
SMc02509	E
SMc02634	E
SMc02755	E
SMc02774	E
SMc03016	E
SMc03773	E
SMc03806	E
SMc03807	E
SMc04325	E
SMc04346	E
SMa0252	F
SMa1614	F
SMb21273	F
SMc00975	F
SMc01239	F
SMc01950	F
SMc02060	F
SMc02371	F
SMc02400	F
SMc02488	F
SMc03022	F
SMc03023	F
SMc03024	F
SMc03027	F
SMc03028	F
SMc03029	F
SMc03030	F
SMc03047	F
SMc03049	F
SMc03051	F
SMc03797	F
SMc04111	F
SMa0241	G
SMa0583	G
SMa1649	G
SMa2385	G
SMb20032	G
SMb20141	G
SMb20142	G
SMb20145	G
SMb20602	G
SMb20603	G
SMb20604	G
SMb20605	G
SMb20681	G
SMb20871	G
SMb20984	G
SMb20985	G
SMb20986	G
SMb21707	G
SMc00088	G
SMc00409	G
SMc00595	G
SMc01017	G
SMc01522	G
SMc02581	G
SMc02582	G
SMc02772	G
SMc02773	G
SMc03112	G
SMc04317	G
SMa0855	H
SMa2087	H
SMb21083	H
SMb21469	H
SMc00107	H
SMc01469	H
SMc01944	H
SMc01976	H
SMc02034	H
SMc03036	H
SMc03960	H
SMc04294	H
SMc04333	H

### Sheet: de Lucena
de Lucena (2010). 210 genes that changed expression upon shift to acidic pH: gold, up-regulated; blue, down-regulated.
Gene Name	Annotation	0	5	10	15	30	60
SMa0045	Cah Probable carbonic anhydrase	-0.251609	1.97852	3.18711	3.64324	2.75016	2.39716
SMa0172	Conserved Hypothetical protein	0.292798	0.728152	1.08737	1.61251	1.52173	1.74763
SMa0392	ABC transporter, periplasmic solute-binding protein	0.395766	-0.330592	-0.464209	-0.489995	-1.4058	-1.42982
SMa0473	Conserved Hypothetical protein	0.483646	0.886718	1.25506	1.86225	1.96275	1.34295
SMa0994	Hypothetical protein	0.187447	0.242784	0.553346	0.753695	1.27702	2.25435
SMa1077	Nex18 Symbiotically induced conserved protein	0.279602	0.989916	2.19812	1.90392	1.73461	1.97989
SMa1078	Conserved Hypothetical protein	0.638243	0.666592	1.76462	2.09747	1.94588	2.40661
SMa1079	TspO Tryptophan rich sensory protein homologue	0.126928	0.447906	1.49594	2.08397	2.08285	1.49741
SMa1082	Hypothetical protein	1.57438	0.830052	1.34114	1.11805	0.297406	0.233365
SMa1151	Conserved Hypothetical protein	0.981918	0.92595	2.05552	2.58497	2.14515	2.06815
SMa1182	NosZ N2O reductase	1.526	0.23673	0.523423	1.08063	0.347041	0.313228
SMa1220	FixN1 Heme b / copper cytochrome c oxidase subunit	1.52804	0.653175	1.10988	0.774787	0.359114	0.0951631
SMa1243	Azu1 pseudoazurin (blue copper protein)	1.4805	0.451944	0.652339	1.1136	0.328134	-0.0198703
SMa1750	Hypothetical protein	0.325157	0.198188	-0.218668	-0.263078	0.0755298	1.53418
SMa1898	Hypothetical protein	-0.306224	-0.122298	-0.217027	-1.52927	-0.149736	-0.115989
SMa1961	Putative Polyhydrixyalkanoate depolymerase	0.182276	1.25019	1.40344	1.41948	0.682235	0.888798
SMb20325	ThuE probable trehalosemaltose-binding protein	-0.0230422	-0.0788169	-0.11493	0.0160378	-0.802541	-1.74891
SMb20359	Hypothetical protein	-0.0290376	1.78907	1.80659	1.8849	2.10532	1.83117
SMb20436	Putative nitrate transporter protein	0.650781	-0.58775	-1.19518	-0.829463	-0.934502	-1.41362
SMb20486	Putative sugar ABC transporter permease protein	0.00467064	0.0660243	0.26181	0.689995	0.813415	1.48829
SMb20497	lyx Putative L-xylulose kinase protein	-0.156143	-1.27469	-0.650387	-1.40648	-0.951119	-0.934009
SMb20560	Conserved Hypothetical protein	-0.150656	0.657014	0.626322	1.29827	2.0758	0.628861
SMb20605	Putative ureashort-chain amide or branched-chain amino acid uptake ABC transporter periplasmic solute-binding protein precursor	0.479131	-2.68438	-0.720588	-0.0814719	-0.254176	0.13301
SMb20611	dctA C4-dicarboxylate transport protein	-0.150047	0.518009	1.15641	1.53221	1.94891	-0.170926
SMb20696	Hypothetical protein	0.0690013	0.760784	1.079	1.51306	1.78743	1.06648
SMb20707	cyaG2 Putative adenylate cyclase protein	0.134389	0.619576	1.02067	1.64312	2.49692	1.9009
SMb20777	TRm19 Putative transposase of insertion sequence ISRm19 protein	-0.651286	0.0526987	-0.66889	-0.161385	-0.352194	-1.42571
SMb20944	exoQ Putative polysaccharide polymerase, similar to Wzy protein	0.366459	0.522258	1.02189	1.2451	1.26993	1.78497
SMb20946	exoY galactosyltransferase protein	-0.117912	0.817171	1.1376	1.29687	1.47881	2.18198
SMb20949	exoV Putative pyruvyltransferase protein	0.596729	0.801791	1.49169	2.08341	1.9026	2.11854
SMb20954	exoH succinyltransferase protein	0.299972	1.05074	1.91416	2.35767	2.684	3.16662
SMb20955	exoK endo-beta-1,3-1,4-glycanase protein	0.0873777	0.518957	1.23188	1.52592	1.69849	2.064
SMb20956	exoL Putative glucosyltransferase protein	0.19269	0.339011	0.481883	1.03443	1.19062	1.4129
SMb20960	exoN UDPglucose pyrophosphorylase protein	-0.161488	0.0661596	0.390241	0.779168	2.42784	3.29618
SMb20984	nirB Putative nitrite reductase [NAD(P)H], large subunit protein	0.502346	-1.9573	-1.27763	-0.393553	-0.454606	-0.940714
SMb20985	nirD Putative nitrite reductase [NAD(P)H], small subunit protein	0.577372	-1.17187	-1.46619	-0.687265	-0.239038	-0.804937
SMb20986	narB Putative nitrate reductase, large subunit protein	0.495777	-0.0507102	-1.69763	-0.480911	-0.397459	-0.8882
SMb20988	Conserved Hypothetical protein	-0.755028	-0.377792	-1.81801	-2.39849	-0.492662	-2.22296
SMb21176	phoD phosphate uptake ABC transporter periplasmic solute-binding protein precursor	0.199846	0.188718	-1.32755	-1.71126	-1.76133	-0.894902
SMb21177	phoC phosphate uptake ABC transporter ATP-binding protein	0.216501	-0.745336	-1.64596	-1.62249	-1.58874	-0.833224
SMb21236	Putative ATPGTP-binding protein	0.164679	0.207125	0.434375	0.820523	1.71799	1.08704
SMb21259	Hypothetical exported protein precursor	0.106818	0.00473661	0.325198	0.766568	1.6269	1.10578
SMb21295	Putative small heat shock protein, hsp20 family	0.0188357	0.744151	0.931195	1.08033	1.97435	1.9175
SMb21440	Hypothetical protein	-0.235399	0.128407	0.496707	1.11125	2.23716	2.96264
SMb21491	Hypothetical exported protein	-0.0821105	0.217604	0.357744	0.545736	1.44808	2.17066
SMb21516	Conserved Hypothetical protein	-0.0853248	1.13298	1.66066	1.83972	1.55189	2.137
SMb21566	groEL5 Putative heat shock protein groEL	-0.269643	-0.237214	0.320727	0.822284	2.38157	2.54479
SMb21690	exoW glucosyltransferase protein	-0.000798398	0.605139	1.15071	1.29525	1.32502	1.61977
SMb21707	Putative ureashort-chain amide or branched-chain amino acid uptake ABC transporter ATP-binding protein	0.0166507	0.291254	-1.92543	0.447498	0.696253	0.206949
SMc00043	sodB Superoxide dismutase Fe protein	0.301011	0.245775	0.382804	0.720095	1.26343	1.46449
SMc00045	cycF Putative Cytochrome C signal peptide protein	0.00786087	1.23488	2.0618	2.1657	2.03588	2.27001
SMc00062	Hypothetical protein	-0.00539622	0.958968	1.67459	1.76835	2.1404	1.94947
SMc00063	Hypothetical transmembrane protein	-0.00938875	0.70606	1.39896	1.59984	1.34518	1.1104
SMc00070	Conserved Hypothetical signal peptide protein	0.282576	0.402261	0.920845	1.07104	1.241	1.41754
SMc00094	betB Betaine aldehyde dehydrogenase BADH oxireductese NAD protein	-0.0142316	-0.104741	-0.772575	-1.21634	-1.44527	-0.669053
SMc00103	dhe Putative Alpha-halocarboxylic acid dehalogenase protein	0.247367	1.10952	1.39329	1.39581	1.41183	1.62188
SMc00109	Putative transcription regulator protein	-0.100233	1.18298	1.27331	1.52176	1.66044	0.412557
SMc00115	Conserved Hypothetical protein	-0.0226933	0.335392	0.499302	1.0971	1.37204	1.43033
SMc00159	Hypothetical signal peptide protein	0.49925	0.943839	0.544117	0.58345	-0.382353	-2.17271
SMc00186	Putative ABC transporter ATP-binding transmembrane protein	0.691984	0.83851	1.72626	2.41564	2.15092	1.19248
SMc00276	Conserved Hypothetical protein	-1.0451	0.16803	-0.578252	-0.943586	-1.47038	-0.438993
SMc00283	Putative transcription regulator protein	-0.233948	-0.841927	-0.879184	-1.24115	-0.992039	-1.47367
SMc00301	sufA putative FeS assembly scaffold	0.154853	0.350265	0.631919	1.00579	1.51125	1.39902
SMc00302	Conserved Hypothetical protein	0.447665	0.257362	0.549197	1.22256	1.99712	2.19181
SMc00329	irr Putative Iron response regulator protein	0.253058	0.617919	0.790552	1.15049	1.40855	0.942572
SMc00341	Hypothetical transmembrane protein	0.195381	0.662972	0.965768	1.11834	2.23643	1.82442
SMc00346	Hypothetical transmembrane protein	-0.0380031	0.942854	1.05361	1.41911	1.32548	1.72283
SMc00565	rplI Probable 50S ribosomal protein L9	0.202002	0.117295	-0.824133	-2.11552	-0.275548	-0.0940838
SMc00591	Hypothetical/unknown signal peptide protein	-0.57611	-0.0262854	-0.533648	0.495879	1.11645	1.67699
SMc00610	Conserved Hypothetical protein	0.747133	0.883948	1.26269	1.38006	1.32256	1.48977
SMc00611	lpiA Transmembrane protein	-0.049722	1.10563	1.65631	2.30684	2.40446	1.0357
SMc00638	Putative heat resistant agglutinin 1 protein	0.191218	-0.610898	-0.902967	-0.914725	-1.52499	-1.75678
SMc00641	serA Putative D-3-phosphoglycerate dehydrogenase protein	0.456052	0.247174	1.76852	0.484378	-0.432459	-0.934679
SMc00810	hypothetical protein	-0.524701	-0.170009	-1.43457	-1.72308	0.132723	-0.273023
SMc00827	Putative transport transmembrane protein	-1.43694	-0.0762221	-0.315037	-0.816949	0.0953519	-0.608531
SMc00897	pmbA Hypothetical PMBA protein	0.231651	0.132598	0.289624	0.923923	1.40903	1.18264
SMc00914	Putative oxidoreductase protein	0.280194	0.36581	0.690286	1.03971	1.42362	1.35233
SMc00949	Conserved Hypothetical protein	0.416998	0.531765	0.784679	2.18462	3.29429	2.89508
SMc01107	Conserved Hypothetical protein	0.0859713	0.588831	0.84921	1.45221	1.9162	1.32709
SMc01142	grpE Probable heat shock protein	0.0809546	-0.0958593	0.192539	0.456648	1.43187	1.28955
SMc01224	trxB Probable Thioredoxin reductase protein	0.20527	0.419281	0.453657	0.71717	1.65812	1.16714
SMc01225	Putative transcription regulator protein	0.304289	1.15633	1.7146	2.08628	1.82019	1.89027
SMc01226	Putative transcription regulator protein	0.313834	1.4219	1.15188	1.48055	1.01111	0.930766
SMc01308	rplD Probable 50S ribosomal protein L4	0.210911	-0.130249	-0.00941888	-1.72318	-0.778086	-0.799838
SMc01309	rplC Probable 50S ribosomal protein L3	0.284915	-0.00907943	-0.409875	-1.63174	-0.706846	-0.719071
SMc01311	tufA Probable elongation factor TU protein	-0.0600636	-0.543752	-0.92823	-1.68303	-1.06425	-1.02792
SMc01314	rpsL Probable 30S ribosomal protein S12	0.0371306	-0.844545	-1.4503	-1.3997	-1.07847	-0.904771
SMc01326	tufB Probable elongation factor TU protein	-0.331549	-0.615066	-0.87594	-1.7731	-1.22543	-1.18432
SMc01341	Hypothetical/unknown protein	-0.306601	0.647683	0.935329	1.25698	1.75357	2.01162
SMc01365	rnr Putative Exoribonuclease II protein	0.0622873	0.419152	0.736257	1.31015	1.02458	1.43424
SMc01428	cspA2 Probable cold shock transcription regulator protein	0.373704	0.393459	0.894157	1.20714	1.70205	1.43474
SMc01440	hflC Putative hydrolase serine protease transmembrane protein	0.203129	-0.118178	0.589729	0.804404	1.6077	1.469
SMc01441	hflK Putative membrane bound Protease protein	0.535468	0.565321	0.610873	0.301214	1.77283	1.20725
SMc01505	Anti-sigma factor	-0.262068	0.783345	1.12612	1.51346	0.809292	-0.18171
SMc01518	Conserved Hypothetical protein	0.0276665	-0.514241	-0.405522	-1.21757	-0.602679	-1.43708
SMc01556	Conserved Hypothetical protein	-0.0929071	0.212631	0.42836	0.774207	1.26305	1.66413
SMc01578	aatA Aspartate aminotransferase A (transaminase) protein	-0.114939	-0.265134	-0.54982	-1.68481	-1.10567	-0.930398
SMc01580	Hypothetical transmembrane protein	0.148237	0.983199	2.13992	2.63883	3.29108	3.46061
SMc01719	mcpT Probable chemoreceptor (methyl accepting chemotaxis) transmembrane protein	0.133083	-0.387546	-0.506553	-0.642546	-1.65396	-2.68325
SMc01764	ate Putative arginyl-tRNA protein transferase	0.274902	1.22417	1.49708	1.76929	1.56785	1.08148
SMc01765	Hypothetical transmembrane protein	0.434453	1.6348	2.33486	2.85732	2.55238	2.79431
SMc01769	Hypothetical protein	0.0105521	1.09315	1.62013	1.93838	1.59517	1.57018
SMc01774	Hypothetical transmembrane protein	-0.013142	0.599754	1.31665	2.0184	2.10946	2.3775
SMc01788	Hypothetical protein	-0.00374291	0.309519	1.26502	1.64252	1.43601	1.27113
SMc01813	Conserved Hypothetical protein	0.0659795	0.56656	0.9159	1.29424	1.71443	1.37717
SMc01815	Putative oxidoreductase Iron-sulfur protein	-0.106767	0.895558	1.03688	1.7029	0.0836252	-0.166437
SMc01832	ureE Putative Urease accessory protein	-0.74409	0.613278	-1.18151	-0.198067	0.307844	-2.37344
SMc01848	Conserved Hypothetical protein	-0.018535	-0.973856	-2.57087	-1.46371	-1.27996	-1.3699
SMc01855	Hypothetical transmembrane protein	0.878187	1.13141	2.74663	3.58282	4.08912	5.11289
SMc01860	ftsI Probable Penicillin-binding transmembrane protein	-0.0931958	0.555389	-0.859868	-0.737492	-0.604416	-1.58026
SMc01904	clpX Probable ATP-dependent CLP Protease ATP-binding subunit protein	0.0442696	1.27736	1.76495	2.00295	2.52305	1.3911
SMc01905	lon Probable ATP-dependent Protease LA protein	0.126765	0.738397	1.43516	2.168	2.71443	1.96639
SMc01947	Conserved Hypothetical transmembrane protein	0.163477	0.145703	-0.162689	-0.101229	-0.590553	-1.52556
SMc02052	Conserved Hypothetical protein	-0.351756	1.97296	0.194252	0.078257	-0.353853	-0.537323
SMc02075	Conserved Hypothetical protein	0.181566	0.523551	0.752681	1.59279	2.10394	1.34557
SMc02078	exoR Exopolysaccharide biosynthesis regulatorY protein	0.0436738	0.301214	0.0541352	0.185813	1.15727	1.58383
SMc02106	Conserved Hypothetical protein	0.537747	0.610712	1.08302	1.54252	0.332187	-0.0652026
SMc02109	clpA Probable ATP-dependent CLP Protease ATP-binding subunit protein	0.0867034	0.451856	0.653581	0.832459	1.48269	0.955118
SMc02110	ATP-dependent Clp protease adapter protein clpS1	-0.0767193	0.552271	0.637141	1.29969	1.76228	1.20794
SMc02139	Hypothetical protein	0.198685	0.178956	-0.300513	-2.40836	0.099242	-0.174192
SMc02145	Hypothetical signal peptide protein	0.188341	-2.05055	-1.50478	-1.39506	-1.25112	-0.24439
SMc02146	Putative Phosphate-binding periplasmic protein	0.303342	-0.342378	-1.05627	-1.28483	-1.65685	-0.863789
SMc02151	Hypothetical virulence associated protein homologue	0.0656662	-1.0529	-0.379343	-1.62495	-0.401078	-0.30639
SMc02156	Conserved Hypothetical protein	0.498773	1.94802	2.62165	3.41323	3.24307	3.17088
SMc02187	Putative Integrase DNA protein	-0.156472	0.639303	1.13854	1.4249	1.2299	0.79457
SMc02202	Hypothetical protein	-0.229843	0.588603	1.40854	1.51613	1.24569	0.675666
SMc02275	pncA Probable Pyrazinamidase/nicotinamidase protein	-0.610025	-0.818059	0.140093	-1.76707	-1.56964	-2.6344
SMc02278	Hypothetical unknown transmembrane protein	-0.233051	-0.022946	0.118614	0.329186	1.54616	1.36275
SMc02284	Hypothetical signal peptide protein	-0.309606	-0.0492774	-0.442362	-1.40154	-1.0515	-0.445317
SMc02365	degP1 Protease precursor protein	-1.53833	3.12587	4.25508	4.93105	5.62631	4.07931
SMc02366	Putative transcription regulator protein	-2.17686	2.48245	3.51637	3.39208	4.00797	2.81492
SMc02382	Conserved Hypothetical protein	-0.119796	0.375823	1.43535	2.56057	3.48731	2.8015
SMc02390	gst7 Putative Glutathione S-transferase protein	-0.147003	0.139795	0.357604	0.97971	1.95236	1.6294
SMc02392	Hypothetical protein	-0.309506	-0.195367	-0.545178	-1.81474	-0.353033	-0.572941
SMc02396	Probable Outer membrane protein	0.0418838	-0.436128	-0.169313	-1.48524	-0.646753	-0.388637
SMc02400	Probable Outer membrane protein	-0.0318846	-0.38274	-1.04844	-2.42889	-1.63448	-1.30753
SMc02403	Putative Murein transglycosylase protein	1.79615	0.219905	-0.511266	-0.490419	0.702492	-0.352102
SMc02433	clpB Probable ATP-dependent Protease (heat shock protein)	-0.274615	0.0306365	0.218746	1.09431	2.97986	1.73499
SMc02435	hemK1 Putative Methyltransferase protein	-0.181489	0.300892	0.037527	1.58974	1.82069	1.35257
SMc02443	grxC Probable Glutaredoxin 3 protein	-0.182731	0.437104	0.747691	1.18244	1.93229	1.24355
SMc02479	mdh Probable Malate dehydrogenase protein	-0.00632734	0.334407	-0.49538	-0.97406	-1.73933	-1.48366
SMc02480	sucC Probable Succinyl-coA synthetase beta chain protein	0.452851	0.271837	-0.0448671	-1.36094	-1.73426	-0.870944
SMc02491	Hypothetical protein	0.42921	0.902403	1.24972	1.91976	1.60419	1.90811
SMc02518	Putative ATP-binding ABC transporter protein	-0.146152	0.623121	1.46728	0.824024	0.232217	-0.313753
SMc02560	chvI transcriptionAL regulatorY protein	-0.549993	0.454365	1.25167	1.59935	1.95886	1.78243
SMc02575	hslV Probable heat shock protein	-0.281297	-0.0626255	0.234418	0.641686	1.53956	1.04773
SMc02576	Hypothetical Acetyltransferase protein	-0.143109	0.0948648	0.400188	0.820702	1.89196	1.21115
SMc02582	Conserved Hypothetical protein	0.130167	-1.14439	-2.19029	-2.5864	-1.70027	-1.42617
SMc02634	Hypothetical transmembrane protein	-0.482704	-2.71771	-3.76723	-3.80309	-3.28134	-1.8416
SMc02655	Hypothetical transmembrane protein	0.0281742	1.0414	1.03539	1.49746	1.58081	1.13769
SMc02720	clpP2 CLP Protease Proteolytic subunit protein	0.147427	0.441468	0.601608	1.02865	1.53919	1.05478
SMc02728	fhs Probable Formate-tetrahydrofolate ligase protein	-0.603433	-0.101186	-0.0918691	-0.672201	-0.266612	-1.57266
SMc02735	Hypothetical protein	0.0450951	0.378968	0.519232	1.18984	1.65198	1.02595
SMc02755	ahcY Probable Adenosylhomocysteinase protein	0.146284	0.288423	-0.181793	-0.733532	-1.1712	-1.81779
SMc02820	cpaF1 Putative pilus assembly protein	0.0657615	-0.520343	-1.12552	-2.23751	-1.38783	-0.99436
SMc02885	msrA1 Probable peptide Methionine sulfoxide reductase protein	0.197047	-0.191177	1.63792	1.41496	1.76904	1.57953
SMc02898	kdsB Probable 3-deoxy-manno-octulosonate cytidylyltransferase (CMP-KDO synthetase) protein	0.392216	0.251125	-0.284967	-3.26716	-2.35588	-1.44441
SMc02978	Conserved Hypothetical protein	0.134473	0.119261	0.576813	0.662179	1.70366	1.19496
SMc02980	Hypothetical protein	-0.161143	-0.909537	-2.63368	-0.125422	0.149507	-0.549489
SMc03000	Putative permease ABC transporter protein	-0.718463	-0.279587	-0.459485	-1.59498	-0.631623	-0.706888
SMc03016	Putative transcription regulator protein	-1.07412	-1.48987	-1.0429	-1.6039	-0.539788	-0.581301
SMc03027	flgB flagellar basal-body rod protein	0.180765	0.129634	-0.191011	-0.804413	-2.63628	-3.56594
SMc03029	fliE flagellar hook-basal body complex protein	-0.119809	0.0725514	-0.100581	-0.665989	-1.76544	-2.99337
SMc03030	flgG flagellar basal-body rod protein	0.0463618	0.0249453	-0.174434	-0.643649	-1.56473	-2.06626
SMc03037	flaA flagellin A protein	0.112571	-0.926677	-0.92744	-1.26137	-0.829691	-1.53946
SMc03038	flaB flagellin B protein	0.16456	-1.06294	-1.15769	-1.51537	-1.27897	-1.9239
SMc03039	flaD Probable flagellin D protein	-0.0364488	-0.820784	-1.26648	-1.59099	-1.45541	-1.3381
SMc03046	Putative transcription regulator protein	0.310785	0.0725146	-0.150847	-0.26175	-0.643954	-1.86871
SMc03047	flgE flagellar hook protein	0.186531	0.191216	-0.294994	-0.748279	-1.28363	-1.60371
SMc03049	flgL Putative flagellar hook-associated protein	-0.140607	0.199259	-0.21209	-1.16663	-3.60244	-5.98334
SMc03050	flaF Putative flagellin synthesis regulator protein	-0.289194	0.0414505	-0.423486	-0.990074	-1.62733	-1.17212
SMc03064	aglA Probable alpha-glucosidase protein	-1.11014	-0.121129	-2.75262	-0.266119	0.0243971	0.107073
SMc03090	cheW3 Putative chemotaxis protein	-0.0795796	-0.255726	-0.690414	-0.826215	-0.774474	-1.4103
SMc03105	dxr Probable 1-deoxy-D-xylulose 5-phosphate reductoisomerase protein	-0.0347478	0.19759	-1.45014	-1.07741	0.116142	-0.431646
SMc03111	pmi Mannose-6-phosphate isomerase protein	-0.102748	-0.735294	0.520318	-1.47002	-0.499407	-1.47652
SMc03138	Putative Sugar kinase protein	-0.885406	-0.35209	-0.346847	-1.19332	-0.590138	-1.91975
SMc03151	Conserved Hypothetical protein	0.0566058	0.57962	0.776476	1.43864	2.33295	1.75083
SMc03152	Hypothetical transmembrane protein	-0.204804	0.0309501	0.307755	0.760768	1.7478	1.38007
SMc03205	purU1 Putative Formyltetrahydrofolate deformylase protein	-0.174887	-0.607628	-0.752279	-1.45197	-0.874925	-0.829816
SMc03245	Putative Amidase protein	-1.50205	-0.955996	-1.14484	-2.0938	-0.479592	-0.457892
SMc03290	Hypothetical protein	1.21908	-2.12987	-1.4697	-3.93578	0.916642	-0.268824
SMc03773	Conserved Hypothetical protein	-0.196742	-0.967511	-0.877382	-1.13231	-0.962438	-1.43921
SMc03780	Hypothetical protein	0.315108	1.13221	1.70574	2.434	3.39959	2.58919
SMc03783	ctpA Putative Carboxy-terminal processing protease precursor signal peptide protein	0.273222	0.997681	1.33158	1.82254	2.21541	1.6027
SMc03784	Hypothetical transmembrane protein	-1.42752	-0.847197	-0.541025	-0.152748	0.199561	0.0164284
SMc03788	dnaE2 Putative DNA Polymerase III Alpha chain protein	-1.39586	-1.50693	-0.102691	-2.78077	-0.120891	-2.13238
SMc03802	Conserved Hypothetical protein	-0.102538	0.340141	0.605967	1.00963	1.77815	0.954409
SMc03806	glnK Probable Nitrogen regulatorY protein PII 2	0.229454	-1.11537	-1.8137	-1.51543	-1.6057	-2.73546
SMc03819	Conserved Hypothetical protein	-0.853872	-1.63026	-0.647689	-0.312064	-0.685282	-1.07388
SMc03836	tesA Putative Acyl-coA Thioesterase I protein	0.381869	0.366542	1.24105	1.96925	2.30807	1.81731
SMc03838	Hypothetical transmembrane protein	0.0994767	0.305278	0.582368	1.05332	1.61778	1.31812
SMc03893	Putative Amino-acid transport system permease ABC transporter protein	0.116078	0.666462	0.983608	1.40212	0.898142	0.368889
SMc03900	ndvA Beta-1-->2Glucan export ATP-binding protein	0.232667	1.60726	1.56569	0.867184	0.000645023	0.294814
SMc03999	Hypothetical protein	0.16762	1.05783	1.33407	1.65687	1.96507	2.4191
SMc04009	Conserved Hypothetical protein	-0.124776	-0.466212	-1.13514	-2.03567	-1.78624	-1.2627
SMc04026	gltD Probable glutamate synthase small chain protein	-0.294457	-0.326093	-1.34025	-1.08963	-1.11429	-1.44438
SMc04040	ibpA Heat shock protein	-0.328976	0.0900494	0.16018	1.34603	3.41543	1.99535
SMc04059	Hypothetical protein	-0.250644	-0.210208	-0.267886	-0.831669	-1.55255	-1.86922
SMc04091	htpX Putative Protease transmembrane protein	0.32475	0.568391	0.786698	1.63508	2.61575	1.81156
SMc04111	cpaC1 Putative pilus assembly transmembrane protein	-0.117434	-0.179409	-0.605996	-1.01068	-0.963411	-1.5155
SMc04128	Putative heavy metal transporting ATPase protein	-0.0609393	0.441306	0.574149	1.55357	2.82736	0.772839
SMc04167	Putative HIistidine-rich transporter transmembrane protein	0.205941	-0.0813974	-0.0712021	0.359617	1.45833	0.622603
SMc04213	dgkA Diacylglycerol kinase protein	-0.109937	-1.45596	0.0462115	0.229502	-0.168473	-0.197905
SMc04246	Hypothetical transmembrane signal peptide protein	-0.305453	0.804979	1.46738	1.57974	1.75678	0.844413
SMc04267	lpsS LPS sulfotransferase	-0.0475738	1.24686	1.22592	1.65062	1.78156	1.62372
SMc04346	ilvC ketol-acid reductoisomerase protein	-0.354327	-0.58348	-0.722505	-1.32074	-1.44878	-1.3871
SMc04350	Putative multidrug efflux system transmembrane protein	0.0463647	2.9256	3.6359	4.8167	4.08261	2.76183
SMc04459	ftsH Probable metalloprotease transmembrane protein	0.136445	0.125357	0.55035	0.911455	2.49156	1.81915
SMc04461	TolB protein precursor	-0.31364	0.471662	0.668259	1.01071	1.17239	1.40144
SMc04865	Hypothetical protein	-0.0947437	0.314869	0.451108	1.01561	1.66256	0.891798

### Sheet: Draghi
Draghi (2016). 208 genes whose transcript levels changed in acid chemostat cultures: gold, induced; blue, repressed.
GeneID
SMa1262
SMa2408
SMc02652
SMa0815
SMc02499
SMb20204
SMc02940
SMc01299
SMc02146
SMc02435
SMc00714
SMa0851
SMa1207
SMc04094
SMc01784
SMa0163
SMb21189
SMc03961
SMc04277
SMb20552
SMa0633
SMa0848
SMc02495
SMc01152
SMc02408
SMc00186
SMb21295
SMc00458
SMc01844
SMc03881
SMc02160
SMc00340
SMb21516
SMc02847
SMa1179
SMc02242
SMc03773
SMb20364
SMc03847
SMc01765
SMc00725
SMc00743
SMc00088
SMc00568
SMa1776
SMa1573
SMc02854
SMc00153
SMc03877
SMc03795
SMc01458
SMc03172
SMb20989
SMc00335
SMb21009
SMc02692
SMb21175
SMb20353
SMc03772
SMc01513
SMc02278
SMc03070
SMc00280
SMb20920
SMc02580
SMc01914
SMc00960
SMc00485
SMb20754
SMc01861
SMa1266
SMc01774
SMc02434
SMc02723
SMc00712
SMa1128
SMc00324
SMc02432
SMc02365
SMb21505
SMc01026
SMc04267
SMc00522
SMc00092
SMa0760
SMa1296
SMb21518
SMa1170
SMc00815
SMc02349
SMc02052
SMc00349
SMc00062
SMc00929
SMa0849
SMc01913
SMa1220
SMa1082
SMc00483
SMc01910
SMc00363
SMc03831
SMc01314
SMc01580
SMb20186
SMa2073
SMa1211
SMc04411
SMc00007
SMa1243
SMc00331
SMc00690
SMc00332
SMc02305
SMa1077
SMb21440
SMc01718
SMb20880
SMc01341
SMc01912
SMc02266
SMa2075
SMc00364
SMa0763
SMc02897
SMc01313
SMc00567
SMc00950
SMc03239
SMa0045
SMc03242
SMc01855
SMc02900
SMb20605
SMb20984
SMa1683
SMc03806
SMa0585
SMb20886
SMb20436
SMb20604
SMc03807
SMc03049
SMc03037
SMc03030
SMa2361
SMc00979
SMc02240
SMc02118
SMa1635
SMa0392
SMb20745
SMc03038
SMc03027
SMc02119
SMc04114
SMa0612
SMc01946
SMc01827
SMc03834
SMb20915
SMa0583
SMb20985
SMc03029
SMc04043
SMc02120
SMb21115
SMc01930
SMb20806
SMb20651
SMc03880
SMa1233
SMa1706
SMa0941
SMa1961
SMc03039
SMb20811
SMa2245
SMc00360
SMc01947
SMa0937
SMa1857
SMb21315
SMa0943
SMc03009
SMb20909
SMc03044
SMb20652
SMc02111
SMc00283
SMa1507
SMb21254
SMc00997
SMb21572
SMa0391
SMc00770
SMc02079
SMc00737
SMc01951
SMc00999
SMb21117
SMc01967
SMc04018
SMc03046
SMb20650
SMb21314
SMc03021
SMc02121
